# Genome-wide Association Study of Rice Vegetative Biomass under Different Inorganic Nitrogen Forms — Ammonium or Nitrate

**DOI:** 10.1101/2024.08.12.607622

**Authors:** Pornpipat Kasemsap, Itay Cohen, Arnold J. Bloom

## Abstract

Rice is the most important source of daily calories in human diets and second only to wheat as the most important protein source. Rice is generally exposed to high ammonium (NH_4_^+^) levels in the rhizosphere but may employ both NH_4_^+^ and nitrification-derived nitrate (NO_3_^-^) as major sources of nitrogen. However, the genetic basis underlying rice adaptation to different nitrogen forms remains poorly characterized. Here, we assessed biomass under either NH_4_^+^ or NO_3_^-^ as a sole nitrogen source in 390 accessions from the USDA Rice Diversity Panel 1. Rice effectively used either form of nitrogen to support early growth. Tolerance to a high-NH_4_^+^ exposure was correlated with biomass under NO_3_^-^ and lower NH_4_^+^ levels. Both genotype and nitrogen source strongly influenced biomass accumulation and partitioning between shoot and root. Root showed the greatest biomass variability and sensitivity to nitrogen source. Genome-wide analyses identified 176 single nucleotide polymorphism (SNP) markers associated with biomass across the full diversity panel and individual populations. The majority of the associations were unique to the individual nitrogen source. We compiled a list of candidate genes, including putative genes involved in nitrogen metabolism, located within 150 kb of 112 most significant SNPs, each with at least 3 adjacent markers detected under the same combination of population and nitrogen source. A flexible consumer, rice may employ distinct genetic mechanisms to use different nitrogen sources, making the species more resilient to fluctuations in soil nitrogen. These insights can guide matching rice genotypes with fertilizer management to improve nitrogen-use efficiency.
