## Supplementary material for "Genome-wide Association Study of Rice Vegetative Biomass under Different Inorganic Nitrogen Forms — Ammonium or Nitrate": DataS1

sampleset	accession	GSOR_ID	IRGC_ID	NSFTV_ID	HDRA_ID	subpop	varietal	GWAS_ID
RDP1	Agostano	GSOR301001	IRGC126380	NSFTV1	86f75d2b.0	temperate-japonica	japonica	NSFTV1.86f75d2b.0
RDP1	Aichi Asahi	GSOR301002	IRGC117637	NSFTV2	cd22c3de.0	temperate-japonica	japonica	NSFTV2.cd22c3de.0
RDP1	Ai-Chiao-Hong	GSOR301003	IRGC117636	NSFTV3	5ef1be74.0	indica	indica	NSFTV3.5ef1be74.0
RDP1	NSFTV4	GSOR301004	IRGC117601	NSFTV4	81d03b86.0	aus	indica	NSFTV4.81d03b86.0
RDP1	NSFTV5	GSOR301005	IRGC117641	NSFTV5	5533f406.0	aromatic	japonica	NSFTV5.5533f406.0
RDP1	ARC 7229	GSOR301006	IRGC117603	NSFTV6	0d125c0e.0	aus	indica	NSFTV6.0d125c0e.0
RDP1	Arias	GSOR301007	IRGC126381	NSFTV7	e37be9e5.0	tropical-japonica	japonica	NSFTV7.e37be9e5.0
RDP1	Asse Y Pung	GSOR301008	IRGC117643	NSFTV8	30c3073f.0	tropical-japonica	japonica	NSFTV8.30c3073f.0
RDP1	Baber	GSOR301009	IRGC117647	NSFTV9	2a9d8d47.0	temperate-japonica	japonica	NSFTV9.2a9d8d47.0
RDP1	Baghlani Nangarhar	GSOR301010	IRGC117648	NSFTV10	2e1c9c87.0	temperate-japonica	japonica	NSFTV10.2e1c9c87.0
RDP1	Basmati	GSOR301011	IRGC117652	NSFTV12	NA	aromatic	japonica	NSFTV12.NA
RDP1	NSFTV13	GSOR301012	IRGC117605	NSFTV13	660f0236.0	aus	indica	NSFTV13.660f0236.0
RDP1	Basmati 217	GSOR301013	IRGC117653	NSFTV14	NA	aromatic	japonica	NSFTV14.NA
RDP1	Bico Branco	GSOR301014	IRGC117658	NSFTV16	f0328a18.0	aromatic	japonica	NSFTV16.f0328a18.0
RDP1	Binulawan	GSOR301015	IRGC117659	NSFTV17	446f6c62.0	indica	indica	NSFTV17.446f6c62.0
RDP1	BJ 1	GSOR301016	IRGC117661	NSFTV18	cbd6b346.0	aus	indica	NSFTV18.cbd6b346.0
RDP1	Black Gora	GSOR301017	IRGC117662	NSFTV19	d22c8e33.0	aus	indica	NSFTV19.d22c8e33.0
RDP1	Blue Rose	GSOR301018	IRGC117663	NSFTV20	6af7c9fc.0	admixed-japonica	japonica	NSFTV20.6af7c9fc.0
RDP1	Byakkoku Y 5006 Seln	GSOR301019	IRGC117671	NSFTV21	fa4c4111.0	indica	indica	NSFTV21.fa4c4111.0
RDP1	Caawa/Fortuna 6-103-15	GSOR301020	IRGC117674	NSFTV22	52c6e2ba.0	tropical-japonica	japonica	NSFTV22.52c6e2ba.0
RDP1	Canella De Ferro	GSOR301021	IRGC117675	NSFTV23	7741d7c1.0	tropical-japonica	japonica	NSFTV23.7741d7c1.0
RDP1	Carolina Gold 12033	GSOR301022	IRGC117607	NSFTV24	e074229f.0	tropical-japonica	japonica	NSFTV24.e074229f.0
RDP1	Carolina Gold 12034	GSOR301023	IRGC117676	NSFTV25	1ce7093b.0	tropical-japonica	japonica	NSFTV25.1ce7093b.0
RDP1	Carolina Gold Sel	GSOR301024	IRGC117608	NSFTV26	32a15c4d.0	tropical-japonica	japonica	NSFTV26.32a15c4d.0
RDP1	NSFTV27	GSOR301025	IRGC117679	NSFTV27	1956dd3f.0	tropical-japonica	japonica	NSFTV27.1956dd3f.0
RDP1	Champa Tong 54	GSOR301026	IRGC117680	NSFTV28	b6701089.0	aus	indica	NSFTV28.b6701089.0
RDP1	Chau	GSOR301027	IRGC117682	NSFTV29	30646147	indica	indica	NSFTV29.30646147.0
RDP1	Chiem Chanh	GSOR301028	IRGC117684	NSFTV30	dd6e755e.0	indica	indica	NSFTV30.dd6e755e.0
RDP1	Chinese	GSOR301029	IRGC117686	NSFTV31	d2da857d.0	temperate-japonica	japonica	NSFTV31.d2da857d.0
RDP1	Chodongji	GSOR301030	IRGC117687	NSFTV32	068b860d.0	temperate-japonica	japonica	NSFTV32.068b860d.0
RDP1	Chuan 4	GSOR301031	IRGC117688	NSFTV33	2b4e06fe.0	aus	indica	NSFTV33.2b4e06fe.0
RDP1	CO18	GSOR301033	IRGC117691	NSFTV35	c59435a8.0	indica	indica	NSFTV35.c59435a8.0
RDP1	CS-M3	GSOR301034	IRGC117609	NSFTV36	2593e5a7.0	temperate-japonica	japonica	NSFTV36.2593e5a7.0
RDP1	Cuba 65	GSOR301035	IRGC117698	NSFTV37	69527f35.0	tropical-japonica	japonica	NSFTV37.69527f35.0
RDP1	NSFTV39	GSOR301037	IRGC117700	NSFTV39	014ab0f1.0	aus	indica	NSFTV39.014ab0f1.0
RDP1	Dam	GSOR301038	IRGC117701	NSFTV40	76f56677.0	admixed-japonica	japonica	NSFTV40.76f56677.0
RDP1	Darmali	GSOR301039	IRGC117702	NSFTV41	dfb13733.0	admixed	admixed	NSFTV41.dfb13733.0
RDP1	Dee Geo Woo Gen	GSOR301040	IRGC117705	NSFTV43	e5951598.0	indica	indica	NSFTV43.e5951598.0
RDP1	Dhala Shaitta	GSOR301041	IRGC117710	NSFTV44	7d4c6c4e.0	aus	indica	NSFTV44.7d4c6c4e.0
RDP1	Dom Sufid	GSOR301042	IRGC117721	NSFTV45	8d6aded4.0	aromatic	japonica	NSFTV45.8d6aded4.0
RDP1	Dourado Agulha	GSOR301043	IRGC117723	NSFTV46	68c2ecf8.0	tropical-japonica	japonica	NSFTV46.68c2ecf8.0
RDP1	DV85	GSOR301045	IRGC117725	NSFTV49	21d3f1b3.0	aus	indica	NSFTV49.21d3f1b3.0
RDP1	DZ78	GSOR301046	IRGC117610	NSFTV50	NA	aus	indica	NSFTV50.NA
RDP1	Early Wataribune	GSOR301047	IRGC117727	NSFTV51	57d7feea.0	temperate-japonica	japonica	NSFTV51.57d7feea.0
RDP1	Eh Ia Chiu	GSOR301048	IRGC126363	NSFTV52	9e0c626c.0	temperate-japonica	japonica	NSFTV52.9e0c626c.0
RDP1	Firooz	GSOR301049	IRGC117735	NSFTV53	61b7bf53.0	aromatic	japonica	NSFTV53.61b7bf53.0
RDP1	Fortuna	GSOR301050	IRGC117736	NSFTV54	6334433	tropical-japonica	japonica	NSFTV54.06334433.0
RDP1	Gerdeh	GSOR301051	IRGC117611	NSFTV55	ef8fd965.0	admixed-japonica	japonica	NSFTV55.ef8fd965.0
RDP1	Geumobyeo	GSOR301052	IRGC117612	NSFTV56	652530bb.0	temperate-japonica	japonica	NSFTV56.652530bb.0
RDP1	NSFTV57	GSOR301053	IRGC117739	NSFTV57	71d5fcf4.0	indica	indica	NSFTV57.71d5fcf4.0
RDP1	Ghati Kamma Nangarhar	GSOR301054	IRGC117740	NSFTV58	9c099b78.0	aus	indica	NSFTV58.9c099b78.0
RDP1	Gogo Lempuk	GSOR301055	IRGC117742	NSFTV59	a5ec1b10.0	tropical-japonica	japonica	NSFTV59.a5ec1b10.0
RDP1	Gotak Gatik	GSOR301056	IRGC117744	NSFTV60	7f7fb805.0	admixed-japonica	japonica	NSFTV60.7f7fb805.0
RDP1	Guan-Yin-Tsan	GSOR301057	IRGC117745	NSFTV61	NA	indica	indica	NSFTV61.NA
RDP1	Honduras	GSOR301058	IRGC117750	NSFTV65	1ab838a2.0	tropical-japonica	japonica	NSFTV65.1ab838a2.0
RDP1	Hsia Chioh Keh Tu	GSOR301059	IRGC117751	NSFTV66	7691a376.0	indica	indica	NSFTV66.7691a376.0
RDP1	Hu Lo Tao	GSOR301060	IRGC117752	NSFTV67	39dd7feb.0	temperate-japonica	japonica	NSFTV67.39dd7feb.0
RDP1	I-Geo-Tze	GSOR301061	IRGC117754	NSFTV68	NA	indica	indica	NSFTV68.NA
RDP1	IAC 25	GSOR301062	IRGC117615	NSFTV69	c14c4e03.0	tropical-japonica	japonica	NSFTV69.c14c4e03.0
RDP1	Iguape Cateto	GSOR301063	IRGC117755	NSFTV70	efbb93de.0	tropical-japonica	japonica	NSFTV70.efbb93de.0
RDP1	IR 36	GSOR301064	IRGC117757	NSFTV71	61cc3858.0	indica	indica	NSFTV71.61cc3858.0
RDP1	IR 8	GSOR301065	IRGC117758	NSFTV72	12d82364.0	indica	indica	NSFTV72.12d82364.0
RDP1	IRAT 177	GSOR301066	IRGC117761	NSFTV73	97dcf87d.0	tropical-japonica	japonica	NSFTV73.97dcf87d.0
RDP1	IRGA 409	GSOR301067	IRGC117763	NSFTV74	55d3afae.0	indica	indica	NSFTV74.55d3afae.0
RDP1	Jambu	GSOR301068	IRGC117764	NSFTV75	b0816082.0	tropical-japonica	japonica	NSFTV75.b0816082.0
RDP1	Jaya	GSOR301069	IRGC117766	NSFTV76	cb5e38e6.0	indica	indica	NSFTV76.cb5e38e6.0
RDP1	JC149	GSOR301070	IRGC117768	NSFTV77	45ec7861.0	indica	indica	NSFTV77.45ec7861.0
RDP1	Jhona 349	GSOR301071	IRGC117769	NSFTV78	66d97672.0	aus	indica	NSFTV78.66d97672.0
RDP1	Jouiku 393G	GSOR301072	IRGC117771	NSFTV79	c0936cf1.0	temperate-japonica	japonica	NSFTV79.c0936cf1.0
RDP1	K 65	GSOR301073	NA	NSFTV80	02d095ba.0	admixed	admixed	NSFTV80.02d095ba.0
RDP1	Kalamkati	GSOR301074	IRGC117773	NSFTV81	006dfe9b.0	aus	indica	NSFTV81.006dfe9b.0
RDP1	Kamenoo	GSOR301075	IRGC117775	NSFTV83	becfe767.0	temperate-japonica	japonica	NSFTV83.becfe767.0
RDP1	Kaniranga	GSOR301076	IRGC117776	NSFTV84	7bee5b9f.0	tropical-japonica	japonica	NSFTV84.7bee5b9f.0
RDP1	Kasalath	GSOR301077	IRGC117617	NSFTV85	328163e1.0	aus	indica	NSFTV85.328163e1.0
RDP1	Kaw Luyoeng	GSOR301078	IRGC126368	NSFTV86	NA	temperate-japonica	japonica	NSFTV86.NA
RDP1	Keriting Tingii	GSOR301079	IRGC117618	NSFTV87	64fa0112.0	admixed-japonica	japonica	NSFTV87.64fa0112.0
RDP1	Khao Gaew	GSOR301080	IRGC117781	NSFTV88	NA	aus	indica	NSFTV88.NA
RDP1	NSFTV89	GSOR301081	IRGC117782	NSFTV89	897c5eef.0	tropical-japonica	japonica	NSFTV89.897c5eef.0
RDP1	Kiang-Chou-Chiu	GSOR301082	IRGC117784	NSFTV90	743f41c1.0	indica	indica	NSFTV90.743f41c1.0
RDP1	Kibi	GSOR301083	IRGC126369	NSFTV91	ff836253.0	temperate-japonica	japonica	NSFTV91.ff836253.0
RDP1	Kinastano	GSOR301084	IRGC117786	NSFTV92	5df8f871.0	tropical-japonica	japonica	NSFTV92.5df8f871.0
RDP1	NSFTV93	GSOR301085	IRGC117787	NSFTV93	9f1f4614.0	aromatic	japonica	NSFTV93.9f1f4614.0
RDP1	Koshihikari	GSOR301086	IRGC117789	NSFTV94	20a4c97d.0	temperate-japonica	japonica	NSFTV94.20a4c97d.0
RDP1	KU115	GSOR301088	IRGC117792	NSFTV96	32a6808e.0	tropical-japonica	japonica	NSFTV96.32a6808e.0
RDP1	Kun-Min-Tsieh-Hunan	GSOR301089	IRGC117793	NSFTV97	NA	indica	indica	NSFTV97.NA
RDP1	L-202	GSOR301090	IRGC117794	NSFTV98	6ab77e3e.0	tropical-japonica	japonica	NSFTV98.6ab77e3e.0
RDP1	LAC 23	GSOR301091	IRGC117796	NSFTV99	7eb7c6a8.0	tropical-japonica	japonica	NSFTV99.7eb7c6a8.0
RDP1	Lacrosse	GSOR301092	IRGC117797	NSFTV100	1f10be3d.0	admixed-japonica	japonica	NSFTV100.1f10be3d.0
RDP1	Lemont	GSOR301093	IRGC117802	NSFTV101	9f782e9e.0	tropical-japonica	japonica	NSFTV101.9f782e9e.0
RDP1	Leung Pratew	GSOR301094	IRGC117619	NSFTV102	6e26f4cc.0	indica	indica	NSFTV102.6e26f4cc.0
RDP1	Luk Takhar	GSOR301095	IRGC117807	NSFTV103	8c76404c.0	temperate-japonica	japonica	NSFTV103.8c76404c.0
RDP1	Mansaku	GSOR301096	IRGC117811	NSFTV104	8629f76c.0	temperate-japonica	japonica	NSFTV104.8629f76c.0
RDP1	Mehr	GSOR301097	IRGC117620	NSFTV105	16463092	aus	indica	NSFTV105.16463092.0
RDP1	Ming Hui	GSOR301098	IRGC117814	NSFTV106	8a06320f.0	indica	indica	NSFTV106.8a06320f.0
RDP1	NSFTV107	GSOR301099	IRGC117815	NSFTV107	7b7a0d82.0	tropical-japonica	japonica	NSFTV107.7b7a0d82.0
RDP1	Moroberekan	GSOR301100	IRGC117621	NSFTV108	e3b049a9.0	tropical-japonica	japonica	NSFTV108.e3b049a9.0
RDP1	MTU9	GSOR301101	IRGC117817	NSFTV109	NA	indica	indica	NSFTV109.NA
RDP1	Mudgo	GSOR301102	IRGC117818	NSFTV110	11bf5114.0	indica	indica	NSFTV110.11bf5114.0
RDP1	N12	GSOR301104	IRGC117819	NSFTV112	531e23fa.0	aromatic	japonica	NSFTV112.531e23fa.0
RDP1	Norin 20	GSOR301105	IRGC117822	NSFTV113	7a723d9e.0	temperate-japonica	japonica	NSFTV113.7a723d9e.0
RDP1	NPE 835	GSOR301107	IRGC126399	NSFTV115	0bca95e0.0	temperate-japonica	japonica	NSFTV115.0bca95e0.0
RDP1	NSFTV116	GSOR301108	IRGC117824	NSFTV116	6cedf6aa.0	tropical-japonica	japonica	NSFTV116.6cedf6aa.0
RDP1	O-Luen-Cheung	GSOR301109	IRGC117826	NSFTV117	5b144b9c.0	indica	indica	NSFTV117.5b144b9c.0
RDP1	Oro	GSOR301110	IRGC117828	NSFTV118	71bd9426.0	temperate-japonica	japonica	NSFTV118.71bd9426.0
RDP1	Oryzica Llanos 5	GSOR301111	IRGC117829	NSFTV119	3aa51818.0	indica	indica	NSFTV119.3aa51818.0
RDP1	OS6	GSOR301112	IRGC117831	NSFTV120	8e6220e5.0	tropical-japonica	japonica	NSFTV120.8e6220e5.0
RDP1	Ostiglia	GSOR301113	IRGC117833	NSFTV121	280279b3.0	admixed-japonica	japonica	NSFTV121.280279b3.0
RDP1	Padi Kasalle	GSOR301114	IRGC117835	NSFTV122	b6dc1bcc.0	tropical-japonica	japonica	NSFTV122.b6dc1bcc.0
RDP1	Pagaiyahan	GSOR301115	IRGC117837	NSFTV123	714ac141.0	indica	indica	NSFTV123.714ac141.0
RDP1	Pao-Tou-Hung	GSOR301116	IRGC117840	NSFTV125	63f298ba.0	indica	indica	NSFTV125.63f298ba.0
RDP1	Pappaku	GSOR301117	IRGC117841	NSFTV126	0f6a67da.0	indica	indica	NSFTV126.0f6a67da.0
RDP1	Pato De Gallinazo	GSOR301119	IRGC117846	NSFTV128	76a1efc9.0	admixed-japonica	japonica	NSFTV128.76a1efc9.0
RDP1	Peh-Kuh	GSOR301120	IRGC117848	NSFTV129	8fafd383.0	indica	indica	NSFTV129.8fafd383.0
RDP1	Peh-Kuh-Tsao-Tu	GSOR301121	IRGC117849	NSFTV130	a796716d.0	indica	indica	NSFTV130.a796716d.0
RDP1	Phudugey	GSOR301122	IRGC117850	NSFTV131	d09d62e7.0	aus	indica	NSFTV131.d09d62e7.0
RDP1	Rathuwee	GSOR301123	IRGC117859	NSFTV132	02cc7c6d.0	indica	indica	NSFTV132.02cc7c6d.0
RDP1	Rikuto Kemochi	GSOR301124	IRGC117861	NSFTV133	1a95985b.0	temperate-japonica	japonica	NSFTV133.1a95985b.0
RDP1	Romeo	GSOR301125	IRGC124374	NSFTV134	4ab486ec.0	temperate-japonica	japonica	NSFTV134.4ab486ec.0
RDP1	RT 1031-69	GSOR301126	IRGC117867	NSFTV135	NA	tropical-japonica	japonica	NSFTV135.NA
RDP1	RTS14	GSOR301128	IRGC117622	NSFTV137	8653bbdb.0	indica	indica	NSFTV137.8653bbdb.0
RDP1	RTS4	GSOR301129	IRGC117868	NSFTV138	1a946dc6.0	indica	indica	NSFTV138.1a946dc6.0
RDP1	S4542A3-49B-2B12	GSOR301130	IRGC117869	NSFTV139	bd0d322b.0	tropical-japonica	japonica	NSFTV139.bd0d322b.0
RDP1	Shai-Kuh	GSOR301133	IRGC117881	NSFTV142	806c51cc.0	indica	indica	NSFTV142.806c51cc.0
RDP1	Shinriki	GSOR301134	IRGC117884	NSFTV143	3ea144c5.0	temperate-japonica	japonica	NSFTV143.3ea144c5.0
RDP1	Shoemed	GSOR301135	IRGC117887	NSFTV144	3269952e.0	temperate-japonica	japonica	NSFTV144.3269952e.0
RDP1	Short Grain	GSOR301136	IRGC117888	NSFTV145	17c4070a.0	indica	indica	NSFTV145.17c4070a.0
RDP1	Shuang-Chiang	GSOR301137	IRGC125595	NSFTV146	NA	indica	indica	NSFTV146.NA
RDP1	Sinampaga Selection	GSOR301138	IRGC117890	NSFTV147	48b4f132.0	tropical-japonica	japonica	NSFTV147.48b4f132.0
RDP1	Sintane Diofor	GSOR301139	IRGC117891	NSFTV148	ed1beb9e.0	indica	indica	NSFTV148.ed1beb9e.0
RDP1	Sinaguing	GSOR301140	IRGC124375	NSFTV149	d56e98bc.0	tropical-japonica	japonica	NSFTV149.d56e98bc.0
RDP1	Suweon	GSOR301142	IRGC117900	NSFTV151	dee26171.0	temperate-japonica	japonica	NSFTV151.dee26171.0
RDP1	T 1	GSOR301143	IRGC117902	NSFTV152	e4533c8b.0	aus	indica	NSFTV152.e4533c8b.0
RDP1	T26	GSOR301144	IRGC117903	NSFTV153	40f343f4.0	aus	indica	NSFTV153.40f343f4.0
RDP1	Ta Hung Ku	GSOR301145	IRGC117904	NSFTV154	dfdfb828.0	temperate-japonica	japonica	NSFTV154.dfdfb828.0
RDP1	Ta Mao Tsao	GSOR301146	IRGC117905	NSFTV155	9127f236.0	temperate-japonica	japonica	NSFTV155.9127f236.0
RDP1	Taichung Native 1	GSOR301147	IRGC117907	NSFTV156	93387d96.0	indica	indica	NSFTV156.93387d96.0
RDP1	Tainan Iku 487	GSOR301148	IRGC117908	NSFTV157	2db62b89.0	temperate-japonica	japonica	NSFTV157.2db62b89.0
RDP1	Taipei 309	GSOR301149	IRGC117910	NSFTV158	6516a500.0	temperate-japonica	japonica	NSFTV158.6516a500.0
RDP1	Tam Cau 9A	GSOR301150	IRGC126377	NSFTV159	4ef132dc.0	indica	indica	NSFTV159.4ef132dc.0
RDP1	NSFTV160	GSOR301151	IRGC126371	NSFTV160	f659d521.0	aromatic	japonica	NSFTV160.f659d521.0
RDP1	TeQing	GSOR301152	IRGC117912	NSFTV161	4f643bf5.0	indica	indica	NSFTV161.4f643bf5.0
RDP1	TKM6	GSOR301153	IRGC117915	NSFTV162	2b28e441.0	indica	indica	NSFTV162.2b28e441.0
RDP1	Tondok	GSOR301155	IRGC117918	NSFTV164	72497775	tropical-japonica	japonica	NSFTV164.72497775.0
RDP1	Trembese	GSOR301156	IRGC117921	NSFTV165	9b2223bb.0	tropical-japonica	japonica	NSFTV165.9b2223bb.0
RDP1	Tsipala 421	GSOR301157	IRGC117924	NSFTV166	61152244	admixed-indica	indica	NSFTV166.61152244.0
RDP1	B6616A4-22-Bk-5-4	GSOR301158	IRGC117646	NSFTV167	8e941960.0	tropical-japonica	japonica	NSFTV167.8e941960.0
RDP1	Vary Vato 462	GSOR301159	IRGC117926	NSFTV168	NA	admixed-indica	indica	NSFTV168.NA
RDP1	WC 6	GSOR301160	IRGC121654	NSFTV169	ba028784.0	temperate-japonica	japonica	NSFTV169.ba028784.0
RDP1	ZHE 733	GSOR301162	IRGC117943	NSFTV171	b238d197.0	indica	indica	NSFTV171.b238d197.0
RDP1	Zhenshan 2	GSOR301163	IRGC117944	NSFTV172	9ac72c9e.0	indica	indica	NSFTV172.9ac72c9e.0
RDP1	Nipponbare	GSOR301164	NA	NSFTV173	0f847952.0	temperate-japonica	japonica	NSFTV173.0f847952.0
RDP1	Azucena	GSOR301165	NA	NSFTV174	08de34ee.0	tropical-japonica	japonica	NSFTV174.08de34ee.0
RDP1	583	GSOR301167	IRGC117632	NSFTV176	8cfa8fb2.0	tropical-japonica	japonica	NSFTV176.8cfa8fb2.0
RDP1	68-2	GSOR301168	IRGC117633	NSFTV177	15e6c437.0	temperate-japonica	japonica	NSFTV177.15e6c437.0
RDP1	ARC 6578	GSOR301169	IRGC117602	NSFTV178	480f7505.0	aus	indica	NSFTV178.480f7505.0
RDP1	Bellardone	GSOR301170	IRGC117654	NSFTV179	5505a767.0	temperate-japonica	japonica	NSFTV179.5505a767.0
RDP1	Benllok	GSOR301171	IRGC117655	NSFTV180	f948d7b5.0	temperate-japonica	japonica	NSFTV180.f948d7b5.0
RDP1	Blue Rose Supreme	GSOR301173	IRGC124371	NSFTV182	024bbd20.0	admixed-japonica	japonica	NSFTV182.024bbd20.0
RDP1	Boa Vista	GSOR301174	IRGC117664	NSFTV183	c08a5ea2.0	tropical-japonica	japonica	NSFTV183.c08a5ea2.0
RDP1	Bombon	GSOR301175	IRGC117666	NSFTV184	7119ebee.0	temperate-japonica	japonica	NSFTV184.7119ebee.0
RDP1	British Honduras Creole	GSOR301176	IRGC117668	NSFTV185	c97be7ae.0	tropical-japonica	japonica	NSFTV185.c97be7ae.0
RDP1	Bul Zo	GSOR301177	IRGC117669	NSFTV186	4559ff3f.0	temperate-japonica	japonica	NSFTV186.4559ff3f.0
RDP1	C57-5043	GSOR301178	IRGC117606	NSFTV187	60e142c3.0	tropical-japonica	japonica	NSFTV187.60e142c3.0
RDP1	Coppocina	GSOR301179	IRGC117694	NSFTV188	bf18cbae.0	tropical-japonica	japonica	NSFTV188.bf18cbae.0
RDP1	Criollo La Fria	GSOR301180	IRGC117696	NSFTV189	661eaeaa.0	indica	indica	NSFTV189.661eaeaa.0
RDP1	Delrex	GSOR301181	IRGC117707	NSFTV190	bf7afed8.0	tropical-japonica	japonica	NSFTV190.bf7afed8.0
RDP1	Dom Zard	GSOR301182	IRGC117720	NSFTV191	97ce6839.0	aromatic	japonica	NSFTV191.97ce6839.0
RDP1	Erythroceros Hokkaido	GSOR301183	IRGC117732	NSFTV192	fdd98970.0	temperate-japonica	japonica	NSFTV192.fdd98970.0
RDP1	Fossa Av	GSOR301184	IRGC117737	NSFTV193	5632be21.0	tropical-japonica	japonica	NSFTV193.5632be21.0
RDP1	IRAT 13	GSOR301186	IRGC117760	NSFTV195	3c10a4b8.0	tropical-japonica	japonica	NSFTV195.3c10a4b8.0
RDP1	JM70	GSOR301187	IRGC117770	NSFTV196	cff871e8.0	indica	indica	NSFTV196.cff871e8.0
RDP1	Kaukkyi Ani	GSOR301188	IRGC117780	NSFTV197	NA	admixed-japonica	japonica	NSFTV197.NA
RDP1	Leah	GSOR301189	IRGC117801	NSFTV198	818143d8.0	tropical-japonica	japonica	NSFTV198.818143d8.0
RDP1	NSFTV199	GSOR301190	IRGC117816	NSFTV199	958ed737.0	tropical-japonica	japonica	NSFTV199.958ed737.0
RDP1	P 737	GSOR301191	IRGC117834	NSFTV200	c8a73fe7.0	aus	indica	NSFTV200.c8a73fe7.0
RDP1	Pate Blanc Mn 1	GSOR301192	IRGC117843	NSFTV201	263f2baf.0	tropical-japonica	japonica	NSFTV201.263f2baf.0
RDP1	Pratao	GSOR301193	IRGC117854	NSFTV202	ccdc6d39.0	tropical-japonica	japonica	NSFTV202.ccdc6d39.0
RDP1	Radin Ebos 33	GSOR301194	IRGC117858	NSFTV203	f46f03bf.0	indica	indica	NSFTV203.f46f03bf.0
RDP1	Razza 77	GSOR301195	IRGC117860	NSFTV204	778cea6e.0	temperate-japonica	japonica	NSFTV204.778cea6e.0
RDP1	Rinaldo Bersani	GSOR301196	IRGC117863	NSFTV205	348853a5.0	temperate-japonica	japonica	NSFTV205.348853a5.0
RDP1	Rojofotsy 738	GSOR301197	IRGC117865	NSFTV206	37249a74.0	admixed-indica	indica	NSFTV206.37249a74.0
RDP1	Sigadis	GSOR301198	IRGC117889	NSFTV207	d628ec3a.0	indica	indica	NSFTV207.d628ec3a.0
RDP1	SLO 17	GSOR301199	IRGC117894	NSFTV208	e876c9ec.0	indica	indica	NSFTV208.e876c9ec.0
RDP1	Tchibanga	GSOR301200	IRGC117911	NSFTV209	5384be83.0	indica	indica	NSFTV209.5384be83.0
RDP1	Thavalu	GSOR301201	IRGC117913	NSFTV210	NA	aus	indica	NSFTV210.NA
RDP1	Tokyo Shino Mochi	GSOR301202	IRGC117917	NSFTV211	5497b233.0	admixed-japonica	japonica	NSFTV211.5497b233.0
RDP1	WC 3397	GSOR301204	IRGC117935	NSFTV213	b2320902.0	tropical-japonica	japonica	NSFTV213.b2320902.0
RDP1	WC 4419	GSOR301205	IRGC117626	NSFTV214	34df4fca.0	tropical-japonica	japonica	NSFTV214.34df4fca.0
RDP1	WC 4443	GSOR301206	IRGC117936	NSFTV215	fed1dbae.0	tropical-japonica	japonica	NSFTV215.fed1dbae.0
RDP1	Yabani Montakhab 7	GSOR301207	IRGC117939	NSFTV216	149fb038.0	temperate-japonica	japonica	NSFTV216.149fb038.0
RDP1	YRL-1	GSOR301208	IRGC117941	NSFTV217	915c0033.0	admixed-japonica	japonica	NSFTV217.915c0033.0
RDP1	PI 298967-1	GSOR301209	IRGC117851	NSFTV218	85da3a70.0	admixed-japonica	japonica	NSFTV218.85da3a70.0
RDP1	Nucleoryza	GSOR301210	IRGC117825	NSFTV219	199f4455.0	temperate-japonica	japonica	NSFTV219.199f4455.0
RDP1	Azerbaidjanica	GSOR301211	IRGC117645	NSFTV220	c5bf98cc.0	temperate-japonica	japonica	NSFTV220.c5bf98cc.0
RDP1	Sadri Belyi	GSOR301212	IRGC117872	NSFTV221	311aaf30.0	aromatic	japonica	NSFTV221.311aaf30.0
RDP1	Paraiba Chines Nova	GSOR301213	IRGC117842	NSFTV222	7cfe4a0c.0	indica	indica	NSFTV222.7cfe4a0c.0
RDP1	Priano Guaira	GSOR301214	IRGC117855	NSFTV223	f73fa9e9.0	tropical-japonica	japonica	NSFTV223.f73fa9e9.0
RDP1	Karabaschak	GSOR301215	IRGC117777	NSFTV224	f2e9bed5.0	temperate-japonica	japonica	NSFTV224.f2e9bed5.0
RDP1	Biser 1	GSOR301216	IRGC117660	NSFTV225	a31b4a06.0	temperate-japonica	japonica	NSFTV225.a31b4a06.0
RDP1	IRAT 44	GSOR301217	IRGC117762	NSFTV226	536afc14.0	tropical-japonica	japonica	NSFTV226.536afc14.0
RDP1	Riz Local	GSOR301218	IRGC117864	NSFTV227	a7983b03.0	admixed-indica	indica	NSFTV227.a7983b03.0
RDP1	CA 902/B/2/1	GSOR301219	IRGC117673	NSFTV228	195567bf.0	aus	indica	NSFTV228.195567bf.0
RDP1	Niquen	GSOR301220	IRGC117820	NSFTV229	NA	temperate-japonica	japonica	NSFTV229.NA
RDP1	Hunan Early Dwarf No. 3	GSOR301221	IRGC117753	NSFTV231	49649a00.0	indica	indica	NSFTV231.49649a00.0
RDP1	Shangyu 394	GSOR301222	IRGC117882	NSFTV232	c528bce0.0	temperate-japonica	japonica	NSFTV232.c528bce0.0
RDP1	Sung Liao 2	GSOR301223	IRGC124376	NSFTV233	ca615802.0	temperate-japonica	japonica	NSFTV233.ca615802.0
RDP1	Aijiaonante	GSOR301224	IRGC117600	NSFTV234	32ca1759.0	indica	indica	NSFTV234.32ca1759.0
RDP1	Sze Guen Zim	GSOR301225	IRGC117901	NSFTV235	13ae4f27.0	indica	indica	NSFTV235.13ae4f27.0
RDP1	WC 521	GSOR301226	IRGC117937	NSFTV236	eb17cda6.0	admixed-japonica	japonica	NSFTV236.eb17cda6.0
RDP1	Estrela	GSOR301227	IRGC117733	NSFTV237	dc2cf39b.0	admixed-japonica	japonica	NSFTV237.dc2cf39b.0
RDP1	WAB 56-104	GSOR301228	IRGC117933	NSFTV238	9b36ce98.0	tropical-japonica	japonica	NSFTV238.9b36ce98.0
RDP1	WAB 502-13-4-1	GSOR301229	IRGC117932	NSFTV239	523d5ec4.0	tropical-japonica	japonica	NSFTV239.523d5ec4.0
RDP1	WAB 501-11-5-1	GSOR301230	IRGC117931	NSFTV240	6f263bd1.0	tropical-japonica	japonica	NSFTV240.6f263bd1.0
RDP1	ECIA76-S89-1	GSOR301231	IRGC117728	NSFTV241	2a7724c1.0	indica	indica	NSFTV241.2a7724c1.0
RDP1	27	GSOR301232	IRGC117599	NSFTV242	b21f7528.0	tropical-japonica	japonica	NSFTV242.b21f7528.0
RDP1	Tropical Rice	GSOR301233	IRGC117923	NSFTV243	44aeff79.0	temperate-japonica	japonica	NSFTV243.44aeff79.0
RDP1	Arabi	GSOR301234	IRGC117639	NSFTV244	5efe8622.0	admixed-japonica	japonica	NSFTV244.5efe8622.0
RDP1	Sab Ini	GSOR301235	IRGC117870	NSFTV245	8a41a10a.0	temperate-japonica	japonica	NSFTV245.8a41a10a.0
RDP1	Saraya	GSOR301236	IRGC117877	NSFTV246	e0815776.0	aus	indica	NSFTV246.e0815776.0
RDP1	Desvauxii	GSOR301237	IRGC117709	NSFTV247	de7ac7bf.0	temperate-japonica	japonica	NSFTV247.de7ac7bf.0
RDP1	Caucasica	GSOR301238	IRGC117677	NSFTV248	9b37187d.0	temperate-japonica	japonica	NSFTV248.9b37187d.0
RDP1	Pirinae 69	GSOR301239	IRGC117852	NSFTV249	87621330	temperate-japonica	japonica	NSFTV249.87621330.0
RDP1	Bulgare	GSOR301240	IRGC117670	NSFTV250	88e1f162.0	temperate-japonica	japonica	NSFTV250.88e1f162.0
RDP1	H256-76-1-1-1	GSOR301241	IRGC121652	NSFTV251	f25ad349.0	tropical-japonica	japonica	NSFTV251.f25ad349.0
RDP1	Djimoron	GSOR301242	IRGC117713	NSFTV252	56f5103e.0	indica	indica	NSFTV252.56f5103e.0
RDP1	Guineandao	GSOR301243	IRGC117746	NSFTV253	1911c363.0	admixed-japonica	japonica	NSFTV253.1911c363.0
RDP1	Hon Chim	GSOR301244	IRGC117614	NSFTV254	NA	indica	indica	NSFTV254.NA
RDP1	Pai Hok Glutinous	GSOR301245	IRGC117838	NSFTV255	3fb62843.0	indica	indica	NSFTV255.3fb62843.0
RDP1	Romanica	GSOR301246	IRGC117866	NSFTV256	0be20a08.0	temperate-japonica	japonica	NSFTV256.0be20a08.0
RDP1	Agusita	GSOR301247	IRGC117635	NSFTV257	cb9c18df.0	temperate-japonica	japonica	NSFTV257.cb9c18df.0
RDP1	Tia Bura	GSOR301248	IRGC117914	NSFTV258	60c362f1.0	tropical-japonica	japonica	NSFTV258.60c362f1.0
RDP1	Sadri Tor Misri	GSOR301249	IRGC117873	NSFTV259	fe70ec33.0	admixed-indica	indica	NSFTV259.fe70ec33.0
RDP1	NSFTV260	GSOR301250	IRGC117628	NSFTV260	bfa16661.0	aromatic	japonica	NSFTV260.bfa16661.0
RDP1	Shim Balte	GSOR301251	IRGC117883	NSFTV261	ceb798a3.0	aus	indica	NSFTV261.ceb798a3.0
RDP1	Halwa Gose Red	GSOR301252	IRGC117747	NSFTV262	f30e146b.0	aus	indica	NSFTV262.f30e146b.0
RDP1	Maratelli	GSOR301253	IRGC117812	NSFTV263	c7d2513e.0	temperate-japonica	japonica	NSFTV263.c7d2513e.0
RDP1	Baldo	GSOR301254	IRGC117651	NSFTV264	f2f12364.0	admixed-japonica	japonica	NSFTV264.f2f12364.0
RDP1	Vialone	GSOR301255	IRGC117929	NSFTV265	544f48c0.0	admixed-japonica	japonica	NSFTV265.544f48c0.0
RDP1	Hiderisirazu	GSOR301256	IRGC117749	NSFTV266	f7da2506.0	admixed-japonica	japonica	NSFTV266.f7da2506.0
RDP1	Hatsunishiki	GSOR301257	IRGC117748	NSFTV267	aceb3352.0	temperate-japonica	japonica	NSFTV267.aceb3352.0
RDP1	Vavilovi	GSOR301258	IRGC117928	NSFTV268	b49ad0db.0	temperate-japonica	japonica	NSFTV268.b49ad0db.0
RDP1	Sundensis	GSOR301259	IRGC117898	NSFTV269	092f15e7.0	indica	indica	NSFTV269.092f15e7.0
RDP1	Osogovka	GSOR301260	IRGC117832	NSFTV270	6815ec6d.0	temperate-japonica	japonica	NSFTV270.6815ec6d.0
RDP1	M. Blatec	GSOR301261	IRGC117810	NSFTV271	b67fd5f6.0	temperate-japonica	japonica	NSFTV271.b67fd5f6.0
RDP1	923	GSOR301262	IRGC126353	NSFTV272	c7301040.0	admixed	admixed	NSFTV272.c7301040.0
RDP1	Varyla	GSOR301263	IRGC117927	NSFTV273	493f2b7e.0	tropical-japonica	japonica	NSFTV273.493f2b7e.0
RDP1	Padi Pagalong	GSOR301264	IRGC117836	NSFTV274	7dba928e.0	tropical-japonica	japonica	NSFTV274.7dba928e.0
RDP1	Sri Malaysia Dua	GSOR301265	IRGC117895	NSFTV275	07dac217.0	temperate-japonica	japonica	NSFTV275.07dac217.0
RDP1	Kaukau	GSOR301266	IRGC117779	NSFTV276	fc26ce23.0	aus	indica	NSFTV276.fc26ce23.0
RDP1	Gambiaka Sebela	GSOR301267	IRGC117738	NSFTV277	1516d75f.0	temperate-japonica	japonica	NSFTV277.1516d75f.0
RDP1	C1-6-5-3	GSOR301268	IRGC117672	NSFTV278	17627a92.0	admixed	admixed	NSFTV278.17627a92.0
RDP1	Kon Suito	GSOR301269	IRGC117788	NSFTV279	642238d9.0	admixed	admixed	NSFTV279.642238d9.0
RDP1	Saku	GSOR301270	IRGC117874	NSFTV280	58d5bdc3.0	tropical-japonica	japonica	NSFTV280.58d5bdc3.0
RDP1	Patna	GSOR301271	IRGC117844	NSFTV281	85959164	admixed-japonica	japonica	NSFTV281.85959164.0
RDP1	Triomphe Du Maroc	GSOR301272	IRGC117922	NSFTV282	5aa7968d.0	temperate-japonica	japonica	NSFTV282.5aa7968d.0
RDP1	Chibica	GSOR301273	IRGC117683	NSFTV283	6b37cb3d.0	temperate-japonica	japonica	NSFTV283.6b37cb3d.0
RDP1	IR-44595	GSOR301274	IRGC117759	NSFTV284	a32e0586.0	indica	indica	NSFTV284.a32e0586.0
RDP1	Tox 782-20-1	GSOR301275	IRGC117920	NSFTV285	9baa653c.0	tropical-japonica	japonica	NSFTV285.9baa653c.0
RDP1	Zerawchanica Karatalski	GSOR301277	IRGC117942	NSFTV287	0e787735.0	temperate-japonica	japonica	NSFTV287.0e787735.0
RDP1	Italica Carolina	GSOR301278	IRGC117616	NSFTV288	bc6b0af5.0	temperate-japonica	japonica	NSFTV288.bc6b0af5.0
RDP1	Lusitano	GSOR301279	IRGC117808	NSFTV289	7fc911f7.0	temperate-japonica	japonica	NSFTV289.7fc911f7.0
RDP1	Amposta	GSOR301280	IRGC117638	NSFTV290	d864377c.0	temperate-japonica	japonica	NSFTV290.d864377c.0
RDP1	Toploea 70/76	GSOR301281	IRGC117919	NSFTV291	b29d3bf4.0	temperate-japonica	japonica	NSFTV291.b29d3bf4.0
RDP1	Stegaru 65	GSOR301282	IRGC126395	NSFTV292	6d9c7d8b.0	temperate-japonica	japonica	NSFTV292.6d9c7d8b.0
RDP1	TOg 7178	GSOR301283	IRGC117916	NSFTV293	4c188d7c.0	admixed-indica	indica	NSFTV293.4c188d7c.0
RDP1	SL 22-613	GSOR301284	IRGC117893	NSFTV294	9a60fd42.0	indica	indica	NSFTV294.9a60fd42.0
RDP1	Bombilla	GSOR301285	IRGC117665	NSFTV295	e8c621e8.0	temperate-japonica	japonica	NSFTV295.e8c621e8.0
RDP1	Dosel	GSOR301286	IRGC117722	NSFTV296	2b81cf74.0	temperate-japonica	japonica	NSFTV296.2b81cf74.0
RDP1	Bahia	GSOR301287	IRGC117649	NSFTV297	5ae0bd70.0	temperate-japonica	japonica	NSFTV297.5ae0bd70.0
RDP1	LD 24	GSOR301288	IRGC117800	NSFTV298	NA	indica	indica	NSFTV298.NA
RDP1	SML 242	GSOR301289	IRGC117625	NSFTV299	07f246bb.0	indica	indica	NSFTV299.07f246bb.0
RDP1	Sml Kapuri	GSOR301290	IRGC126405	NSFTV300	16d7e397.0	temperate-japonica	japonica	NSFTV300.16d7e397.0
RDP1	Melanotrix	GSOR301291	IRGC117813	NSFTV301	86556239	temperate-japonica	japonica	NSFTV301.86556239.0
RDP1	WIR 3039	GSOR301292	IRGC126397	NSFTV302	234e0df9.0	temperate-japonica	japonica	NSFTV302.234e0df9.0
RDP1	Kihogo	GSOR301293	IRGC117785	NSFTV303	73c4fdfb.0	temperate-japonica	japonica	NSFTV303.73c4fdfb.0
RDP1	519	GSOR301294	IRGC117630	NSFTV304	773e969e.0	indica	indica	NSFTV304.773e969e.0
RDP1	Doble Carolina Rinaldo Barsani	GSOR301295	IRGC117719	NSFTV305	8288d278.0	admixed-japonica	japonica	NSFTV305.8288d278.0
RDP1	WIR 3764	GSOR301296	IRGC117938	NSFTV306	2c583eed.0	temperate-japonica	japonica	NSFTV306.2c583eed.0
RDP1	Uzbekskij 2	GSOR301297	IRGC117925	NSFTV307	c0d6eca3.0	temperate-japonica	japonica	NSFTV307.c0d6eca3.0
RDP1	Llanero 501	GSOR301298	IRGC117805	NSFTV308	593def74.0	tropical-japonica	japonica	NSFTV308.593def74.0
RDP1	Manzano	GSOR301299	IRGC124372	NSFTV309	a0a3d697.0	tropical-japonica	japonica	NSFTV309.a0a3d697.0
RDP1	R 101	GSOR301300	IRGC117857	NSFTV310	fbae20bd.0	tropical-japonica	japonica	NSFTV310.fbae20bd.0
RDP1	56-122-23	GSOR301301	IRGC117631	NSFTV311	137628a5.0	temperate-japonica	japonica	NSFTV311.137628a5.0
RDP1	Aswina 330	GSOR301302	IRGC117644	NSFTV312	NA	aus	indica	NSFTV312.NA
RDP1	BR24	GSOR301303	IRGC117623	NSFTV313	872ec0b4.0	indica	indica	NSFTV313.872ec0b4.0
RDP1	CTG 1516	GSOR301304	IRGC117697	NSFTV314	ea28671d.0	aus	indica	NSFTV314.ea28671d.0
RDP1	Dawebyan	GSOR301305	IRGC117703	NSFTV315	74c9fbbc.0	indica	indica	NSFTV315.74c9fbbc.0
RDP1	DD 62	GSOR301306	IRGC117704	NSFTV316	b828b757.0	aus	indica	NSFTV316.b828b757.0
RDP1	DJ 123	GSOR301307	IRGC117711	NSFTV317	b956dfb5.0	aus	indica	NSFTV317.b956dfb5.0
RDP1	DJ 24	GSOR301308	IRGC117712	NSFTV318	3eb8fab5.0	aus	indica	NSFTV318.3eb8fab5.0
RDP1	DK 12	GSOR301309	IRGC117714	NSFTV319	c7aeb39f.0	aus	indica	NSFTV319.c7aeb39f.0
RDP1	DM 43	GSOR301310	IRGC117715	NSFTV320	cf44b628.0	aus	indica	NSFTV320.cf44b628.0
RDP1	DM 56	GSOR301311	IRGC117716	NSFTV321	1f6f13c3.0	aus	indica	NSFTV321.1f6f13c3.0
RDP1	DM 59	GSOR301312	IRGC117717	NSFTV322	72cef953.0	aus	indica	NSFTV322.72cef953.0
RDP1	DNJ 140	GSOR301313	IRGC117718	NSFTV323	1510e4aa.0	aus	indica	NSFTV323.1510e4aa.0
RDP1	DV 123	GSOR301314	IRGC117724	NSFTV324	0defa551.0	aus	indica	NSFTV324.0defa551.0
RDP1	EMATA A 16-34	GSOR301315	IRGC117731	NSFTV325	d0392fe8.0	indica	indica	NSFTV325.d0392fe8.0
RDP1	Ghorbhai	GSOR301316	IRGC117741	NSFTV326	aeed4684.0	aus	indica	NSFTV326.aeed4684.0
RDP1	Goria	GSOR301317	IRGC117743	NSFTV327	fb2b3d82.0	aus	indica	NSFTV327.fb2b3d82.0
RDP1	Jamir	GSOR301318	IRGC117765	NSFTV328	1e4f3933.0	aus	indica	NSFTV328.1e4f3933.0
RDP1	Kachilon	GSOR301319	IRGC117772	NSFTV329	3e58f34c.0	aus	indica	NSFTV329.3e58f34c.0
RDP1	Khao Pahk Maw	GSOR301320	IRGC121653	NSFTV330	084e8b29.0	aus	indica	NSFTV330.084e8b29.0
RDP1	Khao Tot Long 227	GSOR301321	IRGC117783	NSFTV331	d438bfed.0	aus	indica	NSFTV331.d438bfed.0
RDP1	KPF-16	GSOR301322	IRGC117791	NSFTV332	7e956f22.0	admixed-indica	indica	NSFTV332.7e956f22.0
RDP1	Leuang Hawn	GSOR301323	IRGC117803	NSFTV333	22e60af9.0	temperate-japonica	japonica	NSFTV333.22e60af9.0
RDP1	Lomello	GSOR301324	IRGC117806	NSFTV334	9869491	temperate-japonica	japonica	NSFTV334.09869491.0
RDP1	Okshitmayin	GSOR301325	IRGC117827	NSFTV335	1e26852c.0	admixed-japonica	japonica	NSFTV335.1e26852c.0
RDP1	Paung Malaung	GSOR301326	IRGC117847	NSFTV336	fa180a1e.0	aus	indica	NSFTV336.fa180a1e.0
RDP1	Sabharaj	GSOR301327	IRGC117871	NSFTV337	a7bec464.0	indica	indica	NSFTV337.a7bec464.0
RDP1	Sitpwa	GSOR301328	IRGC117892	NSFTV338	fed0b9a3.0	temperate-japonica	japonica	NSFTV338.fed0b9a3.0
RDP1	Yodanya	GSOR301329	IRGC117940	NSFTV339	b3a301ea.0	indica	indica	NSFTV339.b3a301ea.0
RDP1	Berenj	GSOR301330	IRGC117656	NSFTV340	4b0a7350.0	admixed	admixed	NSFTV340.4b0a7350.0
RDP1	Shirkati	GSOR301331	IRGC117885	NSFTV341	9f786a86.0	aus	indica	NSFTV341.9f786a86.0
RDP1	Cenit	GSOR301332	IRGC117678	NSFTV342	ac7a352c.0	tropical-japonica	japonica	NSFTV342.ac7a352c.0
RDP1	Victoria F.A.	GSOR301333	IRGC117930	NSFTV343	b663b3f8.0	temperate-japonica	japonica	NSFTV343.b663b3f8.0
RDP1	Habiganj Boro 6	GSOR301334	IRGC117613	NSFTV344	a0f35768.0	admixed	admixed	NSFTV344.a0f35768.0
RDP1	DZ 193	GSOR301335	IRGC117726	NSFTV345	4e35b58a.0	aus	indica	NSFTV345.4e35b58a.0
RDP1	Karkati 87	GSOR301336	IRGC117778	NSFTV346	80fc89ae.0	aus	indica	NSFTV346.80fc89ae.0
RDP1	Creole	GSOR301337	IRGC117695	NSFTV347	853e318c.0	tropical-japonica	japonica	NSFTV347.853e318c.0
RDP1	China 1039	GSOR301338	IRGC117685	NSFTV348	a446becd.0	indica	indica	NSFTV348.a446becd.0
RDP1	Chang Ch'Sang Hsu Tao	GSOR301339	IRGC117681	NSFTV349	a5a6e2dd.0	indica	indica	NSFTV349.a5a6e2dd.0
RDP1	Ligerito	GSOR301340	IRGC117804	NSFTV350	8adbe877.0	tropical-japonica	japonica	NSFTV350.8adbe877.0
RDP1	ARC 10376	GSOR301341	IRGC117642	NSFTV353	af77442b.0	aus	indica	NSFTV353.af77442b.0
RDP1	BALA	GSOR301342	NA	NSFTV354	41be3af3.0	indica	indica	NSFTV354.41be3af3.0
RDP1	ASD 1	GSOR301343	IRGC117604	NSFTV355	122a975b.0	temperate-japonica	japonica	NSFTV355.122a975b.0
RDP1	JC 117	GSOR301344	IRGC117767	NSFTV356	f22d2dc6.0	indica	indica	NSFTV356.f22d2dc6.0
RDP1	9524	GSOR301345	IRGC117634	NSFTV357	cc0ef8cf.0	aus	indica	NSFTV357.cc0ef8cf.0
RDP1	ARC 10086	GSOR301346	IRGC117640	NSFTV358	0764178c.0	tropical-japonica	japonica	NSFTV358.0764178c.0
RDP1	Surjamkuhi	GSOR301347	IRGC117899	NSFTV359	c86f37d0.0	aus	indica	NSFTV359.c86f37d0.0
RDP1	PTB 30	GSOR301348	IRGC117856	NSFTV360	6f068769.0	aus	indica	NSFTV360.6f068769.0
RDP1	Edomen Scented	GSOR301350	IRGC117730	NSFTV363	e32c9d62.0	temperate-japonica	japonica	NSFTV363.e32c9d62.0
RDP1	Shirogane	GSOR301352	IRGC117886	NSFTV365	f2e723fc.0	temperate-japonica	japonica	NSFTV365.f2e723fc.0
RDP1	Kiuki No. 46	GSOR301353	IRGC117624	NSFTV366	73b20824.0	temperate-japonica	japonica	NSFTV366.73b20824.0
RDP1	Sanbyang-Daeme	GSOR301354	IRGC117875	NSFTV367	e59cbfbe.0	admixed-japonica	japonica	NSFTV367.e59cbfbe.0
RDP1	Deokjeokjodo	GSOR301355	IRGC117708	NSFTV368	db737b9b.0	temperate-japonica	japonica	NSFTV368.db737b9b.0
RDP1	Sathi	GSOR301356	IRGC117878	NSFTV369	dd2bfbfb.0	aus	indica	NSFTV369.dd2bfbfb.0
RDP1	Coarse	GSOR301357	IRGC117692	NSFTV370	bd7aaa87.0	aus	indica	NSFTV370.bd7aaa87.0
RDP1	Santhi Sufaid	GSOR301358	IRGC117876	NSFTV371	84ad8457.0	aus	indica	NSFTV371.84ad8457.0
RDP1	Sufaid	GSOR301359	IRGC117896	NSFTV372	e8f708a5.0	aus	indica	NSFTV372.e8f708a5.0
RDP1	Lambayeque 1	GSOR301360	IRGC117799	NSFTV373	c20dfc59.0	aromatic	japonica	NSFTV373.c20dfc59.0
RDP1	Breviaristata	GSOR301361	IRGC117667	NSFTV376	de696d95.0	admixed-japonica	japonica	NSFTV376.de696d95.0
RDP1	PR 304	GSOR301362	IRGC117853	NSFTV377	2779bba9.0	tropical-japonica	japonica	NSFTV377.2779bba9.0
RDP1	Kalubala Vee	GSOR301363	IRGC117774	NSFTV378	eca85a73.0	aus	indica	NSFTV378.eca85a73.0
RDP1	Wanica	GSOR301364	IRGC125599	NSFTV379	626cd18d.0	tropical-japonica	japonica	NSFTV379.626cd18d.0
RDP1	Tainan-Iku No. 512	GSOR301365	IRGC117909	NSFTV380	238f25f1.0	temperate-japonica	japonica	NSFTV380.238f25f1.0
RDP1	325	GSOR301366	IRGC124370	NSFTV381	77f6728e.0	tropical-japonica	japonica	NSFTV381.77f6728e.0
RDP1	318	GSOR301367	IRGC117629	NSFTV384	9764b3c8.0	tropical-japonica	japonica	NSFTV384.9764b3c8.0
RDP1	Nira	GSOR301368	IRGC117821	NSFTV385	3b25c24f.0	indica	indica	NSFTV385.3b25c24f.0
RDP1	Palmyra	GSOR301369	IRGC117839	NSFTV386	4f4f777a.0	tropical-japonica	japonica	NSFTV386.4f4f777a.0
RDP1	M-202	GSOR301370	IRGC117809	NSFTV387	a08839ce.0	admixed-japonica	japonica	NSFTV387.a08839ce.0
RDP1	Nortai	GSOR301371	IRGC124373	NSFTV388	3afe3c0b.0	admixed-japonica	japonica	NSFTV388.3afe3c0b.0
RDP1	CI 11011	GSOR301372	IRGC117689	NSFTV389	7126c359.0	tropical-japonica	japonica	NSFTV389.7126c359.0
RDP1	CI 11026	GSOR301373	IRGC117690	NSFTV390	5c592759.0	admixed	admixed	NSFTV390.5c592759.0
RDP1	Della	GSOR301374	IRGC117706	NSFTV391	180a155f.0	tropical-japonica	japonica	NSFTV391.180a155f.0
RDP1	Edith	GSOR301375	IRGC117729	NSFTV392	c4a397e5.0	tropical-japonica	japonica	NSFTV392.c4a397e5.0
RDP1	La 110	GSOR301376	IRGC117795	NSFTV393	NA	indica	indica	NSFTV393.NA
RDP1	Lady Wright Seln	GSOR301377	IRGC117798	NSFTV394	1f856ac1.0	tropical-japonica	japonica	NSFTV394.1f856ac1.0
RDP1	OS 6 (WC 10296)	GSOR301378	IRGC117830	NSFTV395	ffde60f9.0	tropical-japonica	japonica	NSFTV395.ffde60f9.0
RDP1	Cocodrie	GSOR301379	IRGC117693	NSFTV396	1eb5d579.0	tropical-japonica	japonica	NSFTV396.1eb5d579.0
RDP1	Cybonnet	GSOR301380	IRGC117699	NSFTV397	45d3c920.0	tropical-japonica	japonica	NSFTV397.45d3c920.0
RDP1	Beonjo	GSOR301383	IRGC126356	NSFTV15	e13b4d7a.0	temperate-japonica	japonica	NSFTV15.e13b4d7a.0
RDP1	Haginomae Mochi	GSOR301387	IRGC126365	NSFTV63	407f31bd.0	temperate-japonica	japonica	NSFTV63.407f31bd.0
RDP1	Heukgyeong	GSOR301388	IRGC126384	NSFTV64	a53530c6.0	temperate-japonica	japonica	NSFTV64.a53530c6.0
RDP1	Pankhari 203	GSOR301390	IRGC126401	NSFTV124	6c91b63d.0	aromatic	japonica	NSFTV124.6c91b63d.0
RDP1	Guatemala 1021	GSOR301393	IRGC126383	NSFTV352	3f0623af.0	tropical-japonica	japonica	NSFTV352.3f0623af.0
RDP1	Upland	GSOR301396	IRGC126396	NSFTV375	9aa2c28a.0	tropical-japonica	japonica	NSFTV375.9aa2c28a.0
RDP1	IR64	GSOR301401	NA	NSFTV612	85240e22.0	indica	indica	NSFTV612.85240e22.0
RDP1	LaGrue	GSOR301402	IRGC126388	NSFTV621	b4d6e1d7.0	tropical-japonica	japonica	NSFTV621.b4d6e1d7.0
RDP1	Rosemont	GSOR301405	IRGC126391	NSFTV619	f7e71b48.0	tropical-japonica	japonica	NSFTV619.f7e71b48.0
RDP1	Jasmine85	GSOR301406	IRGC125597	NSFTV620	9e09efb3.0	indica	indica	NSFTV620.9e09efb3.0
RDP1	Shufeng 121-1655	GSOR301407	IRGC126394	NSFTV623	NA	indica	indica	NSFTV623.NA
RDP1	Kaybonnet	GSOR301408	IRGC126387	NSFTV624	961237a1.0	tropical-japonica	japonica	NSFTV624.961237a1.0
RDP1	Jefferson	GSOR301409	IRGC126385	NSFTV628	3995b6ff.0	tropical-japonica	japonica	NSFTV628.3995b6ff.0
RDP1	Panda	GSOR301410	IRGC126404	NSFTV629	ce3f9303.0	admixed-japonica	japonica	NSFTV629.ce3f9303.0
RDP1	Dragon Eyeball 100	GSOR301412	NA	NSFTV631	1fbe21f5.0	admixed-japonica	japonica	NSFTV631.1fbe21f5.0
RDP1	Jing 185-7	GSOR301414	IRGC125598	NSFTV633	b23710c4.0	indica	indica	NSFTV633.b23710c4.0
RDP1	Rondo (4484-1693)	GSOR301415	IRGC126390	NSFTV634	924bd3ae.0	indica	indica	NSFTV634.924bd3ae.0
RDP1	MCR010277	GSOR301417	NA	NSFTV617	12c4cd0b.0	admixed	admixed	NSFTV617.12c4cd0b.0
RDP1	Bengal	GSOR301418	IRGC126402	NSFTV622	fb21dae1.0	admixed-japonica	japonica	NSFTV622.fb21dae1.0
RDP1	C101A51	GSOR301420	IRGC125596	NSFTV626	630c7f90.0	indica	indica	NSFTV626.630c7f90.0
RDP1	Early	GSOR301421	IRGC126382	NSFTV627	9b34fda6.0	admixed-japonica	japonica	NSFTV627.9b34fda6.0
RDP1	Sadu Cho	GSOR312002	IRGC117276	NSFTV636	ebb47c09.0	indica	indica	NSFTV636.ebb47c09.0
RDP1	Moroberekan	GSOR312004	IRGC117272	NSFTV638	ad1a9c05.0	tropical-japonica	japonica	NSFTV638.ad1a9c05.0
RDP1	Tainung 67	GSOR312007	IRGC117279	NSFTV641	88631879	temperate-japonica	japonica	NSFTV641.88631879.0
RDP1	Zhenshan 97B	GSOR312008	IRGC117280	NSFTV642	986a3c37.0	indica	indica	NSFTV642.986a3c37.0
RDP1	Minghui 63	GSOR312009	IRGC117271	NSFTV643	0491646d.0	indica	indica	NSFTV643.0491646d.0
RDP1	IR64-21	GSOR312010	IRGC117268	NSFTV644	f66e275e.0	indica	indica	NSFTV644.f66e275e.0
RDP1	FR13A	GSOR312015	IRGC117267	NSFTV649	NA	aus	indica	NSFTV649.NA
RDP1	Dular	GSOR312017	IRGC117266	NSFTV651	432387a8.0	aus	indica	NSFTV651.432387a8.0
RDP1	Pokkali	GSOR312020	NA	NSFTV654	NA	indica	indica	NSFTV654.NA
