## Supplementary material for "Genome-wide Association Study of Rice Vegetative Biomass under Different Inorganic Nitrogen Forms — Ammonium or Nitrate": TableS1

Trait	Source of Variation	Shoot	Root	Whole	Fraction_root	Shoot_Root_ratio
DW_GWAS_ID	Nitrogen	1.14E-19	4.04E-299	4.16E-86	6.0525652752491e-315
DW_GWAS_ID	Genotype	0	0	0	5.00E-159
DW_GWAS_ID	Experiment replicate	2.01E-194	2.90E-24	2.31E-154	6.24E-118
DW_GWAS_ID	Block	7.02E-05	4.02E-11	5.44E-05	3.40E-12
DW_GWAS_ID	Genetic x Nitrogen	0.558779029	0.000205041	0.121550768	0.999980979
DW_GWAS_ID	Group within experiment replicate	0	0	0	2.99E-43
DW_GWAS_ID	Residuals
DW_subpop	Nitrogen	9.41E-13	1.20E-222	6.25E-54	1.82E-300
DW_subpop	Subpopulation	8.62E-40	3.73E-10	1.24E-18	1.29E-87
DW_subpop	Experiment replicate	1.07E-93	4.04E-07	7.21E-65	2.10E-110
DW_subpop	Block	0.001294966	6.09E-08	0.001796866	1.82E-11
DW_subpop	Genetic x Nitrogen	0.225826873	0.126007603	0.548287327	0.001029324
DW_subpop	Group within experiment replicate	0	0	0	4.14E-162
DW_subpop	Residuals
DW_varietal	Nitrogen	9.70E-13	4.29E-222	7.23E-54	3.33E-298
DW_varietal	Varietal	8.67E-34	9.04E-05	2.99E-13	1.94E-73
DW_varietal	Experiment replicate	3.46E-94	7.68E-08	4.78E-66	2.05E-106
DW_varietal	Block	0.001103167	8.87E-08	0.001783474	2.20E-11
DW_varietal	Genetic x Nitrogen	0.036060624	0.60842592	0.157651378	0.015623714
DW_varietal	Group within experiment replicate	0	0	0	1.04E-174
DW_varietal	Residuals
DW_shootrootratio	Nitrogen					1.04E-215
DW_shootrootratio	Genotype					1.31E-66
DW_shootrootratio	Experiment replicate					1.73E-71
DW_shootrootratio	Block					8.02E-15
DW_shootrootratio	Genetic x Nitrogen					0.782741333
DW_shootrootratio	Group within experiment replicate					1.47E-09
DW_shootrootratio	Residuals
DWratio_subpop	Nitrogen ratio	8.40E-09	4.09E-130	5.30E-46
DWratio_subpop	Subpopulation	0.109617362	0.162774477	0.316250152
DWratio_subpop	Experiment replicate	2.29E-25	0.247663871	3.25E-12
DWratio_subpop	Genetic x Nitrogen	0.181084605	0.897976533	0.517152919
DWratio_subpop	Group within experiment replicate	0.007474089	3.91E-11	0.007086162
DWratio_subpop	Residuals
DWratio_varietal	Nitrogen ratio	8.25E-09	1.97E-130	4.39E-46
DWratio_varietal	Varietal	0.397457873	0.07564114	0.960064504
DWratio_varietal	Experiment replicate	7.41E-26	0.30201177	1.23E-12
DWratio_varietal	Genetic x Nitrogen	0.031864235	0.838658904	0.092997357
DWratio_varietal	Group within experiment replicate	0.013177363	4.00E-12	0.003070463
DWratio_varietal	Residuals
