## Supplementary material for "Genome-wide Association Study of Rice Vegetative Biomass under Different Inorganic Nitrogen Forms — Ammonium or Nitrate": TableS2

#	trait	organ	trt	trt_ratio	subpop	trtsubpop	varietal	trtvarietal	emmean	SE	df	lower.CL	upper.CL	.group	fig
1	DW_subpop	whole	NH4+_0.3mM						0.101656481	0.001255097	9840	0.098521042	0.104791919	A	2
2	DW_subpop	whole	NH4+_3mM						0.100921609	0.001258422	9840	0.097777863	0.104065355	A	2
3	DW_subpop	whole	NO3-_3mM						0.099737162	0.001254902	9840	0.096602209	0.102872114	A	2
4	DW_subpop	whole	NH4+_10mM						0.086432796	0.001245506	9840	0.083321318	0.089544274	B	2
5	DW_subpop	whole			aromatic				0.103562068	0.002218323	9840	0.097495048	0.109629088	A	2
6	DW_subpop	whole			admixed-japonica				0.10059214	0.001421793	9840	0.096703597	0.104480683	AB	2
7	DW_subpop	whole			admixed				0.100393935	0.002823123	9840	0.092672813	0.108115057	ABC	2
8	DW_subpop	whole			tropical-japonica				0.099509347	0.000829473	9840	0.097240774	0.101777919	AB	2
9	DW_subpop	whole			temperate-japonica				0.097399695	0.000753453	9840	0.095339032	0.099460359	BC	2
10	DW_subpop	whole			indica				0.096211387	0.000860562	9840	0.093857786	0.098564989	CD	2
11	DW_subpop	whole			admixed-indica				0.090909945	0.002714991	9840	0.083484559	0.098335331	DE	2
12	DW_subpop	whole			aus				0.088917577	0.000973371	9840	0.086255448	0.091579706	E	2
13	DW_subpop	shoot	NH4+_3mM						0.073276169	0.000926286	9840	0.070962154	0.075590184	A	2
14	DW_subpop	shoot	NH4+_0.3mM						0.069970181	0.000923838	9840	0.067662281	0.072278082	B	2
15	DW_subpop	shoot	NO3-_3mM						0.069191656	0.000923695	9840	0.066884114	0.071499199	BC	2
16	DW_subpop	shoot	NH4+_10mM						0.066828158	0.000916778	9840	0.064537895	0.069118422	C	2
17	DW_subpop	shoot			aromatic				0.074463833	0.00163284	9840	0.069998086	0.07892958	A	2
18	DW_subpop	shoot			admixed-japonica				0.073310649	0.001046538	9840	0.070448412	0.076172886	A	2
19	DW_subpop	shoot			tropical-japonica				0.073054438	0.000610549	9840	0.071384612	0.074724265	A	2
20	DW_subpop	shoot			admixed				0.072438834	0.002078014	9840	0.066755553	0.078122115	AB	2
21	DW_subpop	shoot			temperate-japonica				0.070354793	0.000554594	9840	0.068838002	0.071871584	B	2
22	DW_subpop	shoot			indica				0.067015602	0.000633433	9840	0.065283188	0.068748015	C	2
23	DW_subpop	shoot			admixed-indica				0.066351805	0.001998422	9840	0.060886206	0.071817404	BC	2
24	DW_subpop	shoot			aus				0.061542377	0.000716469	9840	0.059582866	0.063501889	D	2
25	DW_subpop	root	NH4+_0.3mM						0.031686299	0.000459358	9840	0.030538747	0.032833852	A	2
26	DW_subpop	root	NO3-_3mM						0.030545505	0.000459287	9840	0.029398131	0.03169288	A	2
27	DW_subpop	root	NH4+_3mM						0.027645439	0.000460575	9840	0.026494846	0.028796033	B	2
28	DW_subpop	root	NH4+_10mM						0.019604638	0.000455848	9840	0.018465854	0.020743421	C	2
29	DW_subpop	root			indica				0.029195786	0.000314961	9840	0.028334381	0.030057191	A	2
30	DW_subpop	root			aromatic				0.029098235	0.000811894	9840	0.02687774	0.03131873	AB	2
31	DW_subpop	root			admixed				0.027955101	0.001033247	9840	0.025129214	0.030780988	ABC	2
32	DW_subpop	root			aus				0.0273752	0.000356248	9840	0.026400875	0.028349524	BC	2
33	DW_subpop	root			admixed-japonica				0.027281491	0.000520368	9840	0.025858306	0.028704676	BC	2
34	DW_subpop	root			temperate-japonica				0.027044903	0.00027576	9840	0.026290712	0.027799094	C	2
35	DW_subpop	root			tropical-japonica				0.026454908	0.000303582	9840	0.025624623	0.027285193	CD	2
36	DW_subpop	root			admixed-indica				0.02455814	0.000993671	9840	0.021840491	0.027275789	D	2
37	DW_subpop	froot				NH4+_0.3mM.aus			0.332080391	0.004115645	9840	0.319059714	0.345101067	A	3
38	DW_subpop	froot				NH4+_0.3mM.indica			0.322725535	0.003603003	9840	0.311326707	0.334124364	AB	3
39	DW_subpop	froot				NO3-_3mM.indica			0.31889498	0.003620743	9840	0.307440027	0.330349933	B	3
40	DW_subpop	froot				NO3-_3mM.aus			0.317700833	0.004120277	9840	0.304665504	0.330736162	BC	3
41	DW_subpop	froot				NH4+_0.3mM.admixed			0.311293179	0.011759895	9840	0.274088371	0.348497987	ABCD	3
42	DW_subpop	froot				NO3-_3mM.admixed-japonica			0.302460147	0.006019069	9840	0.283417605	0.321502689	CDE	3
43	DW_subpop	froot				NH4+_3mM.aus			0.300970826	0.004103997	9840	0.287986999	0.313954652	DE	3
44	DW_subpop	froot				NO3-_3mM.temperate-japonica			0.299880066	0.00318647	9840	0.289799024	0.309961108	DE	3
45	DW_subpop	froot				NH4+_0.3mM.temperate-japonica			0.297776486	0.003191371	9840	0.287679938	0.307873034	DE	3
46	DW_subpop	froot				NO3-_3mM.aromatic			0.295222886	0.009359778	9840	0.265611336	0.324834437	DEF	3
47	DW_subpop	froot				NH4+_3mM.indica			0.2932527	0.003589471	9840	0.281896681	0.30460872	DE	3
48	DW_subpop	froot				NO3-_3mM.admixed			0.29133332	0.011882291	9840	0.253741288	0.328925352	CDEFG	3
49	DW_subpop	froot				NH4+_0.3mM.admixed-japonica			0.29131489	0.006036081	9840	0.272218526	0.310411255	DEF	3
50	DW_subpop	froot				NH4+_0.3mM.admixed-indica			0.285590283	0.011749245	9840	0.248419169	0.322761397	DEFGH	3
51	DW_subpop	froot				NH4+_0.3mM.aromatic			0.281955199	0.009361275	9840	0.25233891	0.311571489	DEFGH	3
52	DW_subpop	froot				NO3-_3mM.tropical-japonica			0.280303203	0.003460251	9840	0.269356	0.291250406	FG	3
53	DW_subpop	froot				NH4+_0.3mM.tropical-japonica			0.27886536	0.003454695	9840	0.267935732	0.289794987	FG	3
54	DW_subpop	froot				NO3-_3mM.admixed-indica			0.278617709	0.011628148	9840	0.241829711	0.315405707	DEFGH	3
55	DW_subpop	froot				NH4+_3mM.admixed			0.274347509	0.012142751	9840	0.23593146	0.312763558	EFGHIJ	3
56	DW_subpop	froot				NH4+_3mM.temperate-japonica			0.264102875	0.003203568	9840	0.253967738	0.274238011	HI	3
57	DW_subpop	froot				NH4+_3mM.aromatic			0.260513855	0.009297925	9840	0.231097989	0.289929721	GHIJK	3
58	DW_subpop	froot				NH4+_3mM.tropical-japonica			0.252358481	0.003449632	9840	0.241444873	0.263272089	JK	3
59	DW_subpop	froot				NH4+_3mM.admixed-indica			0.2521753	0.011512304	9840	0.215753796	0.288596805	HIJK	3
60	DW_subpop	froot				NH4+_10mM.aus			0.249036921	0.004135745	9840	0.235952655	0.262121186	JK	3
61	DW_subpop	froot				NH4+_3mM.admixed-japonica			0.248345671	0.006035554	9840	0.229250975	0.267440367	JK	3
62	DW_subpop	froot				NH4+_10mM.aromatic			0.245361819	0.009359879	9840	0.215749946	0.274973692	IJK	3
63	DW_subpop	froot				NH4+_10mM.indica			0.242860516	0.003636053	9840	0.231357127	0.254363905	K	3
64	DW_subpop	froot				NH4+_10mM.temperate-japonica			0.215569236	0.003193615	9840	0.20546559	0.225672883	L	3
65	DW_subpop	froot				NH4+_10mM.tropical-japonica			0.213061791	0.003461012	9840	0.202112177	0.224011404	LM	3
66	DW_subpop	froot				NH4+_10mM.admixed-indica			0.20217523	0.011180967	9840	0.166801976	0.237548483	LM	3
67	DW_subpop	froot				NH4+_10mM.admixed-japonica			0.199816958	0.006018565	9840	0.18077601	0.218857907	M	3
68	DW_subpop	froot				NH4+_10mM.admixed			0.195233453	0.012010946	9840	0.157234396	0.233232511	LM	3
69	DW_varietal	whole	NH4+_0.3mM						0.102490362	0.001926879	9860	0.097676702	0.107304022	A
70	DW_varietal	whole	NO3-_3mM						0.10025289	0.00194525	9860	0.095393336	0.105112445	A
71	DW_varietal	whole	NH4+_3mM						0.100175308	0.001984196	9860	0.095218461	0.105132154	A
72	DW_varietal	whole	NH4+_10mM						0.086781342	0.001964892	9860	0.081872719	0.091689964	B
73	DW_varietal	whole					admixed		0.100556191	0.002827567	9860	0.093785898	0.107326484	A
74	DW_varietal	whole					japonica		0.098844051	0.000510173	9860	0.097622499	0.100065603	A
75	DW_varietal	whole					indica		0.092874684	0.000629367	9860	0.091367734	0.094381633	B
76	DW_varietal	shoot						NH4+_3mM.japonica	0.075489513	0.000741744	9860	0.073363726	0.0776153	A
77	DW_varietal	shoot						NH4+_3mM.admixed	0.073746951	0.004220942	9860	0.061650028	0.085843874	ABCD
78	DW_varietal	shoot						NH4+_0.3mM.admixed	0.072402084	0.004087847	9860	0.060686603	0.084117565	ABCD
79	DW_varietal	shoot						NH4+_0.3mM.japonica	0.072206069	0.000741049	9860	0.070082275	0.074329864	B
80	DW_varietal	shoot						NH4+_10mM.admixed	0.072179501	0.004175122	9860	0.060213896	0.084145106	ABCD
81	DW_varietal	shoot						NO3-_3mM.admixed	0.071950258	0.004130391	9860	0.060112847	0.083787668	ABCD
82	DW_varietal	shoot						NO3-_3mM.japonica	0.070039555	0.000740759	9860	0.067916592	0.072162518	BC
83	DW_varietal	shoot						NH4+_10mM.japonica	0.069865404	0.000741609	9860	0.067740004	0.071990803	BC
84	DW_varietal	shoot						NH4+_3mM.indica	0.067358462	0.000914789	9860	0.06473674	0.069980184	CD
85	DW_varietal	shoot						NO3-_3mM.indica	0.066162051	0.000921005	9860	0.063522516	0.068801587	D
86	DW_varietal	shoot						NH4+_0.3mM.indica	0.0649661	0.000918628	9860	0.062333377	0.067598823	D
87	DW_varietal	shoot						NH4+_10mM.indica	0.060227236	0.000922512	9860	0.057583381	0.062871091	E
88	DW_varietal	root	NH4+_0.3mM						0.032632277	0.000705621	9860	0.03086952	0.034395035	A
89	DW_varietal	root	NO3-_3mM						0.030868936	0.000712349	9860	0.029089371	0.0326485	A
90	DW_varietal	root	NH4+_3mM						0.027976999	0.000726611	9860	0.026161806	0.029792192	B
91	DW_varietal	root	NH4+_10mM						0.019357295	0.000719542	9860	0.017559762	0.021154828	C
92	DW_varietal	root					indica		0.028196221	0.000230474	9860	0.027644378	0.028748065	A
93	DW_varietal	root					admixed		0.027986493	0.001035452	9860	0.025507217	0.030465768	AB
94	DW_varietal	root					japonica		0.026943916	0.000186825	9860	0.026496585	0.027391247	B
95	DW_varietal	froot						NH4+_0.3mM.indica	0.324806103	0.002656101	9860	0.317193906	0.3324183	A	3
96	DW_varietal	froot						NO3-_3mM.indica	0.316430319	0.002662974	9860	0.308798424	0.324062215	B	3
97	DW_varietal	froot						NH4+_0.3mM.admixed	0.311083651	0.01181951	9860	0.277209767	0.344957534	ABC	3
98	DW_varietal	froot						NH4+_3mM.indica	0.294393089	0.002645002	9860	0.286812701	0.301973477	CD	3
99	DW_varietal	froot						NO3-_3mM.japonica	0.292639207	0.002141814	9860	0.286500918	0.298777496	CD	3
100	DW_varietal	froot						NO3-_3mM.admixed	0.291110572	0.011942523	9860	0.256884145	0.325336999	BCD	3
101	DW_varietal	froot						NH4+_0.3mM.japonica	0.2890607	0.002142653	9860	0.282920008	0.295201393	CD	3
102	DW_varietal	froot						NH4+_3mM.admixed	0.274141664	0.012204339	9860	0.239164889	0.30911844	DE	3
103	DW_varietal	froot						NH4+_3mM.japonica	0.257587795	0.002144663	9860	0.251441341	0.263734248	E	3
104	DW_varietal	froot						NH4+_10mM.indica	0.243231619	0.002667332	9860	0.235587235	0.250876004	F	3
105	DW_varietal	froot						NH4+_10mM.japonica	0.214329129	0.002144272	9860	0.208183796	0.220474462	G	3
106	DW_varietal	froot						NH4+_10mM.admixed	0.195026028	0.012071855	9860	0.160428942	0.229623114	G	3
107	DWratio_subpop	whole		NH4+_0.3mM					1.035643438	0.014712842	1985	1.000391309	1.070895567	A	4
108	DWratio_subpop	whole		NO3-_3mM					1.01624101	0.014473905	1985	0.981561375	1.050920645	A	4
109	DWratio_subpop	whole		NH4+_10mM					0.858515798	0.014473905	1985	0.823836163	0.893195433	B	4
110	DWratio_subpop	shoot		NH4+_0.3mM					0.990628026	0.015055562	1985	0.954554734	1.026701317	A	4
111	DWratio_subpop	shoot		NO3-_3mM					0.976812956	0.01481106	1985	0.941325494	1.012300417	A	4
112	DWratio_subpop	shoot		NH4+_10mM					0.914022456	0.01481106	1985	0.878534995	0.949509918	B	4
113	DWratio_subpop	root		NH4+_0.3mM					1.18299201	0.021773632	1985	1.13082215	1.235161871	A	4
114	DWratio_subpop	root		NO3-_3mM					1.151707615	0.021420028	1985	1.100384993	1.203030237	A	4
115	DWratio_subpop	root		NH4+_10mM					0.71854628	0.021420028	1985	0.667223658	0.769868903	B	4
116	DWratio_varietal	whole		NH4+_0.3mM					1.048643599	0.022580623	2000	0.994540523	1.102746675	A
117	DWratio_varietal	whole		NO3-_3mM					1.020516112	0.022574104	2000	0.966428656	1.074603569	A
118	DWratio_varietal	whole		NH4+_10mM					0.868978752	0.022574104	2000	0.814891295	0.923066208	B
119	DWratio_varietal	shoot						NO3-_3mM.indica	1.016571363	0.014936338	2000	0.975109042	1.058033684	A	4D
120	DWratio_varietal	shoot						NH4+_0.3mM.admixed	1.006818285	0.066639154	2000	0.821832251	1.191804318	ABCD	4D
121	DWratio_varietal	shoot						NH4+_0.3mM.indica	1.00232016	0.014992741	2000	0.960701268	1.043939052	AB	4D
122	DWratio_varietal	shoot						NH4+_0.3mM.japonica	0.998057951	0.012128136	2000	0.96439102	1.031724883	AB	4D
123	DWratio_varietal	shoot						NO3-_3mM.admixed	0.99249082	0.066639154	2000	0.807504787	1.177476853	ABCD	4D
124	DWratio_varietal	shoot						NH4+_10mM.admixed	0.971465335	0.066639154	2000	0.786479302	1.156451368	ABCD	4D
125	DWratio_varietal	shoot						NO3-_3mM.japonica	0.955691554	0.012099461	2000	0.922104222	0.989278886	BC	4D
126	DWratio_varietal	shoot						NH4+_10mM.japonica	0.93130544	0.012099461	2000	0.897718108	0.964892772	CD	4D
127	DWratio_varietal	shoot						NH4+_10mM.indica	0.906653026	0.014936338	2000	0.865190705	0.948115347	D	4D
128	DWratio_varietal	root		NH4+_0.3mM					1.20085615	0.033404328	2000	1.120819523	1.280892776	A
129	DWratio_varietal	root		NO3-_3mM					1.128389078	0.033394685	2000	1.048375558	1.208402599	A
130	DWratio_varietal	root		NH4+_10mM					0.702865058	0.033394685	2000	0.622851537	0.782878579	B
