## Supplementary material for "Genome-wide Association Study of Rice Vegetative Biomass under Different Inorganic Nitrogen Forms — Ammonium or Nitrate": TableS3

SNP	Chr	Pos	population	GWASmodel	organ	trt	Pvalue	count_all	count_pop	count_mod	count_organ	count_trt	count_exp
SNP-3.7220425.	3	7221428	trj	FarmCPU	shoot	L	6.99E-19	1	1	1	1	1	1
SNP-12.26996104.	12	27029706	ind	FarmCPU	shoot	N	2.86E-16	1	1	1	1	1	1
SNP-7.21297565.	7	21298559	trj	FarmCPU	whole	L	1.11E-15	3	1	2	2	1	1
SNP-3.32235443.	3	32242570	varind-pc0	FarmCPU	whole	L	1.26E-13	1	1	1	1	1	1
SNP-12.26914013.	12	26947615	ind	FarmCPU	shoot	L	3.24E-13	1	1	1	1	1	1
SNP-8.18751008.	8	18753722	rdp1-pc3	FarmCPU	whole	L	1.00E-12	2	1	2	1	1	1
SNP-12.4972550.	12	4973565	ind	Blink	root	L	1.01E-12	2	1	1	1	1	1
SNP-1.22242470.	1	22243516	ind	FarmCPU	shoot	N	1.20E-12	4	1	2	2	1	1
SNP-4.17904394.	4	18076354	trj	FarmCPU	whole	N	2.29E-12	1	1	1	1	1	1
SNP-1.22242470.	1	22243516	ind	FarmCPU	whole	N	2.38E-12	4	1	2	2	1	1
SNP-1.22242470.	1	22243516	ind	Blink	shoot	N	3.07E-12	4	1	2	2	1	1
SNP-12.4972550.	12	4973565	ind	FarmCPU	whole	L	4.21E-12	2	1	1	1	1	1
SNP-5.22290319.	5	22352879	varind-pc0	FarmCPU	whole	L	4.91E-12	1	1	1	1	1	1
SNP-1.22061929.	1	22062975	ind	Blink	whole	L	7.96E-12	4	1	2	1	1	1
SNP-6.28299081.	6	28300080	rdp1-pc3	Blink	root	L	8.66E-12	4	1	3	1	1	1
SNP-9.761070.	9	762071	rdp1-pc3	FarmCPU	whole	N	8.89E-12	1	1	1	1	1	1
SNP-1.7998083.	1	7999084	tej	Blink	shoot	N	1.18E-11	1	1	1	1	1	1
SNP-7.27424069.	7	27425064	ind	FarmCPU	shoot	L	1.92E-11	1	1	1	1	1	1
SNP-8.27557822.	8	27560537	rdp1-pc3	FarmCPU	whole	N	2.03E-11	2	1	1	2	1	1
SNP-11.10376674.	11	10382130	varind-pc0	FarmCPU	shoot	L	2.68E-11	1	1	1	1	1	1
SNP-1.22061929.	1	22062975	ind	Blink	root	N	3.13E-11	4	1	1	1	1	1
SNP-5.26946217.	5	27008862	aus	Blink	whole	H	3.34E-11	1	1	1	1	1	1
SNP-7.21152189.	7	21153183	rdp1-pc3	FarmCPU	whole	L	3.80E-11	5	1	2	1	1	1
SNP-1.23338047.	1	23339092	varjap-pc6	Blink	root	H	4.35E-11	1	1	1	1	1	1
SNP-1.22061929.	1	22062975	ind	FarmCPU	shoot	L	4.39E-11	4	1	1	2	1	1
SNP-11.4692813.	11	4696912	varind-pc0	Blink	whole	H	5.17E-11	1	1	1	1	1	1
SNP-10.14541219.	10	14612454	trj	FarmCPU	whole	L	5.23E-11	2	1	1	2	1	1
SNP-8.12883885.	8	12886061	trj	FarmCPU	shoot	N	5.27E-11	1	1	1	1	1	1
SNP-3.22958372.	3	22959885	rdp1-pc3	FarmCPU	shoot	N	6.32E-11	1	1	1	1	1	1
SNP-1.20814660.	1	20815706	ind	Blink	whole	H	6.77E-11	1	1	1	1	1	1
SNP-1.25246990.	1	25248035	ind	Blink	whole	H	8.32E-11	2	1	1	1	1	1
SNP-10.20329452.	10	20400973	rdp1-pc3	FarmCPU	whole	L	1.12E-10	2	1	1	2	1	1
SNP-3.29204663.	3	29211612	ind	Blink	whole	H	1.24E-10	3	1	2	1	1	1
SNP-11.28139858.	11	28663080	varind-pc0	Blink	whole	M	1.41E-10	2	1	1	2	1	1
SNP-3.5310350.	3	5311351	ind	FarmCPU	whole	L	1.54E-10	1	1	1	1	1	1
SNP-10.14541219.	10	14612454	trj	FarmCPU	shoot	L	1.86E-10	2	1	1	2	1	1
SNP-7.21297565.	7	21298559	trj	Blink	whole	L	2.12E-10	3	1	2	1	1	1
SNP-10.20329452.	10	20400973	rdp1-pc3	FarmCPU	shoot	L	2.19E-10	2	1	1	2	1	1
SNP-12.19323008.	12	19351539	rdp1-pc3	FarmCPU	shoot	N	2.22E-10	1	1	1	1	1	1
SNP-7.1301844.	7	1302845	trj	Blink	shoot	M	2.52E-10	1	1	1	1	1	1
SNP-12.19696742.	12	19725273	rdp1-pc3	FarmCPU	root	L	3.08E-10	1	1	1	1	1	1
SNP-10.21618173.	10	21689696	varind-pc0	Blink	shoot	L	3.30E-10	2	1	2	1	1	1
SNP-4.23180998.	4	23366144	rdp1-pc3	FarmCPU	shoot	N	4.32E-10	1	1	1	1	1	1
SNP-1.803738.	1	804739	ind	Blink	shoot	N	4.88E-10	1	1	1	1	1	1
SNP-3.29204663.	3	29211612	ind	FarmCPU	whole	H	4.89E-10	3	1	2	2	1	1
SNP-7.28704976.	7	28705969	ind	FarmCPU	shoot	H	5.93E-10	1	1	1	1	1	1
SNP-8.27557822.	8	27560537	rdp1-pc3	FarmCPU	shoot	N	6.52E-10	2	1	1	2	1	1
SNP-1.20211021.	1	20212067	tej	Blink	shoot	N	7.07E-10	1	1	1	1	1	1
SNP-9.15089437.	9	15090439	varind-pc0	FarmCPU	shoot	L	7.16E-10	1	1	1	1	1	1
SNP-3.32818673.	3	32825804	rdp1-pc3	Blink	shoot	N	1.27E-09	1	1	1	1	1	1
SNP-1.42151304.	1	42152349	ind	FarmCPU	whole	N	1.45E-09	1	1	1	1	1	1
SNP-2.23899841.	2	23905711	rdp1-pc3	FarmCPU	whole	N	1.46E-09	1	1	1	1	1	1
SNP-9.17014173.	9	17015175	ind	FarmCPU	shoot	L	1.54E-09	1	1	1	1	1	1
SNP-6.28299081.	6	28300080	rdp1-pc3	FarmCPU	root	L	1.71E-09	4	1	3	1	1	1
SNP-5.23208067.	5	23270647	ind	Blink	whole	N	1.86E-09	2	1	2	1	1	1
SNP-8.11803106.	8	11804102	varind-pc0	FarmCPU	shoot	L	2.01E-09	1	1	1	1	1	1
SNP-12.17031339.	12	17037386	rdp1-pc3	GLM	shoot	L	2.13E-09	4	1	1	2	2	1
SNP-6.28299081.	6	28300080	rdp1-pc3	Blink	shoot	H	2.20E-09	4	1	1	1	1	1
SNP-10.158332.	10	159333	rdp1-pc3	FarmCPU	root	L	2.30E-09	1	1	1	1	1	1
SNP-11.3801912.	11	3806011	ind	FarmCPU	whole	N	2.34E-09	1	1	1	1	1	1
SNP-3.16634593.	3	16635949	rdp1-pc3	FarmCPU	whole	L	2.58E-09	1	1	1	1	1	1
SNP-9.17706078.	9	17707080	rdp1-pc3	FarmCPU	whole	L	2.95E-09	1	1	1	1	1	1
SNP-1.23567205.	1	23568250	rdp1-pc3	Blink	whole	L	3.34E-09	2	1	1	1	1	1
SNP-2.21665990.	2	21671860	ind	Blink	shoot	H	4.12E-09	1	1	1	1	1	1
SNP-3.27927262.	3	27934209	ind	FarmCPU	shoot	N	4.52E-09	1	1	1	1	1	1
SNP-8.9820125.	8	9821122	rdp1-pc3	FarmCPU	root	L	4.63E-09	1	1	1	1	1	1
SNP-1.22242470.	1	22243516	ind	Blink	whole	N	4.67E-09	4	1	2	2	1	1
SNP-1.42839996.	1	42841041	ind	FarmCPU	whole	L	4.93E-09	1	1	1	1	1	1
SNP-2.5683190.	2	5683191	varind-pc0	FarmCPU	shoot	L	5.02E-09	1	1	1	1	1	1
SNP-7.21315332.	7	21316326	rdp1-pc3	GLM	shoot	N	5.07E-09	3	1	1	2	2	1
SNP-12.1063077.	12	1064078	ind	Blink	shoot	H	5.19E-09	1	1	1	1	1	1
SNP-7.21152189.	7	21153183	rdp1-pc3	GLM	shoot	N	5.31E-09	5	1	1	1	3	1
SNP-3.29204663.	3	29211612	ind	FarmCPU	shoot	H	5.46E-09	3	1	1	2	1	1
SNP-10.22960435.	10	23031963	rdp1-pc3	FarmCPU	whole	N	5.83E-09	1	1	1	1	1	1
SNP-1.25675417.	1	25676462	varind-pc0	Blink	shoot	M	5.86E-09	1	1	1	1	1	1
SNP-11.17400181.	11	17866326	rdp1-pc3	GLM	shoot	N	5.92E-09	5	1	1	2	2	1
SNP-7.21297565.	7	21298559	trj	FarmCPU	shoot	L	7.00E-09	3	1	1	2	1	1
SNP-4.15842073.	4	16014041	ind	FarmCPU	whole	H	8.10E-09	1	1	1	1	1	1
SNP-12.17031339.	12	17037386	rdp1-pc3	GLM	whole	L	8.81E-09	4	1	1	2	2	1
SNP-12.17031339.	12	17037386	rdp1-pc3	GLM	shoot	N	9.20E-09	4	1	1	2	2	1
SNP-1.42424777.	1	42425822	trj	Blink	shoot	L	9.49E-09	1	1	1	1	1	1
SNP-11.17400181.	11	17866326	rdp1-pc3	GLM	shoot	L	9.83E-09	5	2	1	2	2	1
SNP-7.21152189.	7	21153183	rdp1-pc3	GLM	shoot	L	1.04E-08	5	1	1	2	3	1
SNP-1.42118658.	1	42119702	ind	Blink	shoot	N	1.06E-08	1	1	1	1	1	1
SNP-4.18803404.	4	18975362	tej	Blink	shoot	N	1.07E-08	1	1	1	1	1	1
SNP-2.11917995.	2	11918000	ind	FarmCPU	shoot	L	1.12E-08	1	1	1	1	1	1
SNP-6.20478328.	6	20479326	rdp1-pc3	FarmCPU	whole	N	1.15E-08	2	1	1	1	2	1
SNP-11.22658887.	11	23125017	ind	Blink	root	L	1.18E-08	1	1	1	1	1	1
SNP-1.22061929.	1	22062975	ind	FarmCPU	whole	L	1.18E-08	4	1	2	2	1	1
SNP-4.4566473.	4	4570871	trj	FarmCPU	shoot	N	1.20E-08	1	1	1	1	1	1
SNP-7.21231989.	7	21232983	rdp1-pc3	FarmCPU	root	L	1.21E-08	1	1	1	1	1	1
SNP-4.1600089.	4	1604541	rdp1-pc3	FarmCPU	shoot	L	1.21E-08	1	1	1	1	1	1
SNP-12.16362757.	12	16365462	trj	FarmCPU	whole	L	1.22E-08	1	1	1	1	1	1
SNP-11.17400181.	11	17866326	rdp1-pc3	GLM	whole	L	1.28E-08	5	1	1	2	2	1
SNP-2.14449281.	2	14455152	trj	FarmCPU	shoot	L	1.29E-08	1	1	1	1	1	1
SNP-2.16510105.	2	16515976	trj	FarmCPU	shoot	N	1.30E-08	1	1	1	1	1	1
SNP-6.30759937.	6	30760936	rdp1-pc3	GLM	shoot	N	1.30E-08	2	1	1	2	1	1
SNP-12.5855546.	12	5856565	trj	FarmCPU	whole	N	1.42E-08	1	1	1	1	1	1
SNP-12.7087138.	12	7088249	rdp1-pc3	GLM	shoot	N	1.49E-08	1	1	1	1	1	1
SNP-10.1049073.	10	1050098	rdp1-pc3	FarmCPU	whole	L	1.50E-08	1	1	1	1	1	1
SNP-12.10901341.	12	10903976	rdp1-pc3	GLM	shoot	N	1.68E-08	1	1	1	1	1	1
SNP-6.5820152.	6	5821152	rdp1-pc3	GLM	shoot	L	1.69E-08	3	1	1	2	2	1
SNP-1.31773639.	1	31774684	rdp1-pc3	GLM	shoot	N	1.71E-08	1	1	1	1	1	1
SNP-1.2447426.	1	2448427	varind-pc0	FarmCPU	whole	L	1.78E-08	1	1	1	1	1	1
SNP-12.11266577.	12	11269242	rdp1-pc3	GLM	shoot	N	1.86E-08	1	1	1	1	1	1
SNP-11.17400181.	11	17866326	rdp1-pc3	GLM	whole	N	1.89E-08	5	1	1	2	2	1
SNP-10.7844486.	10	7828877	trj	FarmCPU	shoot	N	1.99E-08	1	1	1	1	1	1
SNP-7.21316294.	7	21317288	rdp1-pc3	GLM	shoot	N	1.99E-08	2	1	1	1	2	1
SNP-1.25246990.	1	25248035	ind	FarmCPU	shoot	H	2.12E-08	2	1	1	1	1	1
SNP-12.19392224.	12	19420755	rdp1-pc3	FarmCPU	whole	N	2.15E-08	1	1	1	1	1	1
SNP-3.26513032.	3	26519939	rdp1-pc3	GLM	shoot	L	2.16E-08	1	1	1	1	1	1
SNP-4.23792662.	4	23977805	rdp1-pc3	GLM	shoot	N	2.27E-08	3	1	1	1	2	1
SNP-9.6793607.	9	6794608	varjap-pc6	Blink	root	H	2.33E-08	1	1	1	1	1	1
SNP-11.4439378.	11	4443477	ind	FarmCPU	whole	N	2.34E-08	1	1	1	1	1	1
SNP-12.17054582.	12	17060628	rdp1-pc3	GLM	shoot	L	2.40E-08	2	1	1	1	2	1
SNP-11.4441847.	11	4445946	rdp1-pc3	Blink	whole	L	2.40E-08	5	1	2	1	1	1
SNP-9.3128629.	9	3129630	trj	FarmCPU	shoot	L	2.45E-08	1	1	1	1	1	1
SNP-6.25516460.	6	25517458	rdp1-pc3	FarmCPU	root	L	2.51E-08	1	1	1	1	1	1
SNP-8.8817980.	8	8818977	rdp1-pc3	GLM	whole	L	2.54E-08	3	1	1	2	1	1
SNP-12.10402216.	12	10404804	rdp1-pc3	GLM	shoot	N	2.57E-08	1	1	1	1	1	1
SNP-6.30996994.	6	30997993	rdp1-pc3	GLM	shoot	N	2.66E-08	4	1	1	2	2	1
SNP-6.18795979.	6	18796977	trj	FarmCPU	whole	N	2.66E-08	1	1	1	1	1	1
SNP-7.21315332.	7	21316326	rdp1-pc3	GLM	whole	N	3.05E-08	3	1	1	2	1	1
SNP-12.17103056.	12	17109102	rdp1-pc3	GLM	shoot	L	3.10E-08	1	1	1	1	1	1
SNP-6.20478328.	6	20479326	rdp1-pc3	FarmCPU	whole	L	3.17E-08	2	1	1	1	2	1
SNP-12.17009769.	12	17015816	rdp1-pc3	GLM	shoot	L	3.22E-08	1	1	1	1	1	1
SNP-6.6333685.	6	6334685	ind	FarmCPU	shoot	N	3.26E-08	1	1	1	1	1	1
SNP-7.20806125.	7	20807119	rdp1-pc3	GLM	shoot	L	3.28E-08	1	1	1	1	1	1
SNP-12.17297877.	12	17303923	rdp1-pc3	GLM	shoot	L	3.31E-08	1	1	1	1	1	1
SNP-12.17040432.	12	17046479	rdp1-pc3	GLM	shoot	L	3.34E-08	2	1	1	1	2	1
SNP-1.32434424.	1	32435469	rdp1-pc3	GLM	shoot	N	3.50E-08	1	1	1	1	1	1
SNP-4.24425117.	4	24610256	varind-pc0	GLM	shoot	L	3.52E-08	1	1	1	1	1	1
SNP-3.17466151.	3	17467370	rdp1-pc3	FarmCPU	whole	N	3.54E-08	1	1	1	1	1	1
SNP-4.23687290.	4	23872433	rdp1-pc3	GLM	shoot	N	3.71E-08	2	1	1	1	2	1
SNP-7.21107848.	7	21108842	rdp1-pc3	Blink	shoot	L	3.72E-08	2	1	1	1	1	1
SNP-8.8817980.	8	8818977	rdp1-pc3	GLM	shoot	L	3.80E-08	3	1	1	2	2	1
SNP-12.17054582.	12	17060628	rdp1-pc3	GLM	shoot	N	3.80E-08	2	1	1	1	2	1
SNP-5.23208067.	5	23270647	ind	FarmCPU	whole	N	3.81E-08	2	1	2	1	1	1
SNP-11.22912481.	11	23378612	trj	FarmCPU	shoot	L	3.81E-08	1	1	1	1	1	1
SNP-2.170427.	2	170428	trj	FarmCPU	whole	L	3.87E-08	1	1	1	1	1	1
SNP-12.17254114.	12	17260160	rdp1-pc3	GLM	shoot	L	3.94E-08	1	1	1	1	1	1
SNP-6.5820152.	6	5821152	rdp1-pc3	GLM	shoot	N	3.95E-08	3	1	1	1	2	1
SNP-12.26864988.	12	26898590	rdp1-pc3	GLM	shoot	N	4.14E-08	2	1	1	1	2	1
SNP-12.25853862.	12	25887469	rdp1-pc3	GLM	shoot	L	4.19E-08	2	1	1	2	1	1
SNP-12.17889639.	12	17918206	rdp1-pc3	GLM	shoot	L	4.23E-08	1	1	1	1	1	1
SNP-12.26718317.	12	26751920	varind-pc0	Blink	shoot	L	4.35E-08	2	1	2	1	1	1
SNP-3.28975774.	3	28982723	rdp1-pc3	FarmCPU	root	L	4.46E-08	1	1	1	1	1	1
SNP-1.32426521.	1	32427566	rdp1-pc3	GLM	shoot	N	4.51E-08	1	1	1	1	1	1
SNP-12.10414451.	12	10417039	rdp1-pc3	GLM	shoot	N	4.68E-08	1	1	1	1	1	1
SNP-4.23792662.	4	23977805	rdp1-pc3	GLM	shoot	L	4.73E-08	3	1	1	2	2	1
SNP-7.21152189.	7	21153183	rdp1-pc3	GLM	whole	L	4.92E-08	5	1	2	2	1	1
SNP-7.21316294.	7	21317288	rdp1-pc3	GLM	shoot	L	4.93E-08	2	1	1	1	2	1
SNP-11.5246453.	11	5250703	rdp1-pc3	GLM	shoot	N	4.94E-08	1	1	1	1	1	1
SNP-12.26864988.	12	26898590	rdp1-pc3	GLM	shoot	L	5.17E-08	2	1	1	1	2	1
SNP-8.18440666.	8	18443380	varind-pc0	FarmCPU	shoot	L	5.19E-08	1	1	1	1	1	1
SNP-8.21700860.	8	21703574	trj	FarmCPU	whole	L	5.29E-08	1	1	1	1	1	1
SNP-12.17234526.	12	17240572	rdp1-pc3	GLM	shoot	L	5.31E-08	1	1	1	1	1	1
SNP-12.10224261.	12	10226850	rdp1-pc3	GLM	shoot	N	5.52E-08	1	1	1	1	1	1
SNP-7.7086082.	7	7087078	rdp1-pc3	FarmCPU	whole	N	5.58E-08	1	1	1	1	1	1
SNP-6.30996994.	6	30997993	rdp1-pc3	GLM	whole	L	5.86E-08	4	1	1	2	2	1
SNP-8.18751008.	8	18753722	rdp1-pc3	Blink	whole	L	5.89E-08	2	1	2	1	1	1
SNP-12.25853862.	12	25887469	rdp1-pc3	GLM	whole	L	5.93E-08	2	1	1	2	1	1
SNP-12.25890218.	12	25923825	rdp1-pc3	GLM	shoot	L	5.96E-08	1	1	1	1	1	1
SNP-1.32521844.	1	32522889	rdp1-pc3	GLM	shoot	N	6.09E-08	1	1	1	1	1	1
SNP-2.13848075.	2	13853946	rdp1-pc3	GLM	shoot	N	6.17E-08	1	1	1	1	1	1
SNP-4.23554387.	4	23739531	rdp1-pc3	GLM	shoot	N	6.23E-08	1	1	1	1	1	1
SNP-11.4441847.	11	4445946	rdp1-pc3	GLM	whole	L	6.32E-08	5	1	2	2	2	1
SNP-12.10224692.	12	10227281	rdp1-pc3	GLM	shoot	N	6.35E-08	1	1	1	1	1	1
SNP-1.27326824.	1	27327869	trj	FarmCPU	shoot	N	6.36E-08	1	1	1	1	1	1
SNP-11.28139858.	11	28663080	varind-pc0	Blink	shoot	M	6.45E-08	2	1	1	2	1	1
SNP-12.10900022.	12	10902657	rdp1-pc3	GLM	shoot	N	6.46E-08	1	1	1	1	1	1
SNP-6.31029893.	6	31030892	rdp1-pc3	GLM	shoot	N	6.46E-08	2	1	1	1	1	1
SNP-7.21315332.	7	21316326	rdp1-pc3	GLM	shoot	L	6.52E-08	3	1	1	1	2	1
SNP-12.22326167.	12	22359729	rdp1-pc3	GLM	shoot	N	6.64E-08	1	1	1	1	1	1
SNP-11.17855733.	11	18321876	rdp1-pc3	GLM	root	L	6.67E-08	1	1	1	1	1	1
SNP-12.25901203.	12	25934810	rdp1-pc3	GLM	shoot	L	6.73E-08	1	1	1	1	1	1
SNP-11.17149395.	11	17615540	varind-pc0	FarmCPU	whole	L	6.80E-08	1	1	1	1	1	1
SNP-4.23589417.	4	23774561	rdp1-pc3	GLM	shoot	N	7.18E-08	1	1	1	1	1	1
SNP-11.3573658.	11	3577756	rdp1-pc3	GLM	shoot	N	7.27E-08	1	1	1	1	1	1
SNP-7.21107848.	7	21108842	rdp1-pc3	FarmCPU	whole	L	7.38E-08	2	1	1	1	1	1
SNP-12.17115654.	12	17121700	rdp1-pc3	GLM	shoot	L	7.39E-08	1	1	1	1	1	1
SNP-1.31871043.	1	31872088	rdp1-pc3	FarmCPU	shoot	N	7.61E-08	1	1	1	1	1	1
SNP-7.21295835.	7	21296829	rdp1-pc3	GLM	shoot	N	7.69E-08	1	1	1	1	1	1
SNP-11.17510595.	11	17976738	varind-pc0	GLM	shoot	L	7.89E-08	1	1	1	1	1	1
SNP-5.19292195.	5	19354712	rdp1-pc3	GLM	shoot	L	7.90E-08	1	1	1	1	1	1
SNP-1.23567205.	1	23568250	rdp1-pc3	FarmCPU	root	L	8.02E-08	2	1	1	1	1	1
SNP-1.32472807.	1	32473852	rdp1-pc3	GLM	shoot	N	8.06E-08	1	1	1	1	1	1
SNP-12.17031339.	12	17037386	rdp1-pc3	GLM	whole	N	8.09E-08	4	1	1	2	2	1
SNP-1.32446379.	1	32447424	rdp1-pc3	GLM	shoot	N	8.43E-08	1	1	1	1	1	1
SNP-8.8817980.	8	8818977	rdp1-pc3	GLM	shoot	N	9.23E-08	3	1	1	1	2	1
SNP-5.7892582.	5	7892642	varind-pc0	FarmCPU	whole	L	9.28E-08	1	1	1	1	1	1
SNP-1.32429792.	1	32430837	rdp1-pc3	GLM	shoot	N	9.36E-08	1	1	1	1	1	1
SNP-7.1170355.	7	1171356	rdp1-pc3	GLM	shoot	L	9.55E-08	1	1	1	1	1	1
SNP-12.9429918.	12	9432510	rdp1-pc3	GLM	shoot	N	9.57E-08	1	1	1	1	1	1
SNP-12.14173803.	12	14176464	rdp1-pc3	GLM	shoot	N	9.61E-08	1	1	1	1	1	1
SNP-12.19398463.	12	19426994	rdp1-pc3	Blink	shoot	N	9.71E-08	1	1	1	1	1	1
SNP-12.10418619.	12	10421207	rdp1-pc3	GLM	shoot	N	9.74E-08	1	1	1	1	1	1
SNP-1.32533989.	1	32535034	rdp1-pc3	GLM	shoot	N	9.80E-08	1	1	1	1	1	1
SNP-6.30996994.	6	30997993	rdp1-pc3	GLM	shoot	L	9.81E-08	4	1	1	2	2	1
SNP-11.3569432.	11	3573530	rdp1-pc3	GLM	shoot	N	9.82E-08	1	1	1	1	1	1
SNP-11.4440755.	11	4444854	rdp1-pc3	GLM	whole	L	9.89E-08	1	1	1	1	1	1
SNP-7.21152189.	7	21153183	rdp1-pc3	GLM	shoot	H	1.03E-07	5	1	1	1	3	1
SNP-4.23687290.	4	23872433	rdp1-pc3	GLM	shoot	L	1.03E-07	2	1	1	1	2	1
SNP-12.10406144.	12	10408732	rdp1-pc3	GLM	shoot	N	1.05E-07	1	1	1	1	1	1
SNP-5.119829.	5	119830	rdp1-pc3	FarmCPU	whole	N	1.05E-07	1	1	1	1	1	1
SNP-12.17077288.	12	17083334	rdp1-pc3	GLM	shoot	L	1.06E-07	1	1	1	1	1	1
SNP-6.30996994.	6	30997993	rdp1-pc3	GLM	whole	N	1.07E-07	4	1	1	2	2	1
SNP-11.23859904.	11	24326035	trj	FarmCPU	whole	N	1.10E-07	1	1	1	1	1	1
SNP-11.14458806.	11	14922493	trj	FarmCPU	whole	L	1.12E-07	1	1	1	1	1	1
SNP-12.17040432.	12	17046479	rdp1-pc3	GLM	shoot	N	1.13E-07	2	1	1	1	2	1
SNP-6.28299081.	6	28300080	rdp1-pc3	MLM	root	L	1.15E-07	4	1	3	1	1	1
SNP-4.16321098.	4	16493057	trj	FarmCPU	shoot	N	1.17E-07	1	1	1	1	1	1
SNP-4.23818648.	4	24003791	rdp1-pc3	GLM	shoot	N	1.18E-07	1	1	1	1	1	1
SNP-1.32521478.	1	32522523	rdp1-pc3	GLM	shoot	N	1.20E-07	1	1	1	1	1	1
SNP-10.21618173.	10	21689696	varind-pc0	FarmCPU	shoot	L	1.20E-07	2	1	2	1	1	1
SNP-11.3581893.	11	3585991	rdp1-pc3	GLM	shoot	N	1.22E-07	1	1	1	1	1	1
SNP-11.4441847.	11	4445946	rdp1-pc3	GLM	shoot	N	1.23E-07	5	1	1	2	2	1
SNP-7.21214254.	7	21215248	rdp1-pc3	GLM	shoot	L	1.23E-07	1	1	1	1	1	1
SNP-11.4430868.	11	4434967	rdp1-pc3	GLM	whole	L	1.24E-07	1	1	1	1	1	1
SNP-6.31029893.	6	31030892	rdp1-pc3	GLM	whole	L	1.26E-07	2	1	1	1	1	1
SNP-12.9344535.	12	9347127	rdp1-pc3	GLM	shoot	N	1.26E-07	1	1	1	1	1	1
SNP-11.4441847.	11	4445946	rdp1-pc3	GLM	whole	N	1.27E-07	5	1	1	2	2	1
SNP-7.12689271.	7	12690265	varind-pc0	FarmCPU	shoot	L	1.28E-07	1	1	1	1	1	1
SNP-11.4564931.	11	4569030	rdp1-pc3	GLM	shoot	N	1.28E-07	1	1	1	1	1	1
SNP-6.30759937.	6	30760936	rdp1-pc3	GLM	whole	N	1.29E-07	2	1	1	2	1	1
SNP-12.16379835.	12	16382540	rdp1-pc3	GLM	shoot	N	1.31E-07	1	1	1	1	1	1
SNP-12.14243146.	12	14245807	rdp1-pc3	GLM	shoot	N	1.31E-07	1	1	1	1	1	1
SNP-3.5630111.	3	5631112	ind	FarmCPU	whole	N	1.33E-07	1	1	1	1	1	1
SNP-4.23792662.	4	23977805	rdp1-pc3	GLM	whole	L	1.34E-07	3	1	1	2	1	1
SNP-12.25852078.	12	25885685	rdp1-pc3	GLM	shoot	N	1.36E-07	1	1	1	1	1	1
SNP-6.30443544.	6	30444543	rdp1-pc3	GLM	shoot	N	1.37E-07	1	1	1	1	1	1
SNP-11.17400181.	11	17866326	varind-pc0	GLM	shoot	L	1.39E-07	5	2	1	1	1	1
SNP-5.26967645.	5	27030290	rdp1-pc3	FarmCPU	root	L	1.40E-07	1	1	1	1	1	1
SNP-11.4441847.	11	4445946	rdp1-pc3	GLM	shoot	L	1.41E-07	5	1	1	2	2	1
SNP-6.5820152.	6	5821152	rdp1-pc3	GLM	whole	L	1.42E-07	3	1	1	2	1	1
SNP-12.26718317.	12	26751920	varind-pc0	GLM	shoot	L	1.43E-07	2	1	2	1	1	1
