## Supplementary material for "Genome-wide Association Study of Rice Vegetative Biomass under Different Inorganic Nitrogen Forms — Ammonium or Nitrate": TableS4

peakSNP	Chr	Pos	population	GWASmodel	organ	trt	Lowest_Pvalue	count_all	count_pop	count_mod	count_organ	count_trt	n_popxtrt	n_adjacentSNP	n_adjacentSNP_popxtrt	start_SNP	end_SNP	start	end	range_kb	search_term
SNP-1.22061929.	1	22062975	ind	Blink	whole	NH4+~0.3mM	7.96E-12	4	1	2	1	1	3	24	7	SNP-1.22040257.	SNP-1.22133995.	22041303	22135041	93.738	chr1:22041303-22135041
SNP-1.22061929.	1	22062975	ind	Blink	root	NO3-~3mM	3.13E-11	4	1	1	1	1	1	24	17	SNP-1.22007888.	SNP-1.22135735.	22008934	22136781	127.847	chr1:22008934-22136781
SNP-1.22242470.	1	22243516	ind	FarmCPU	shoot	NO3-~3mM	1.20E-12	4	1	2	2	1	4	19	19	SNP-1.22173782.	SNP-1.22308536.	22174828	22309582	134.754	chr1:22174828-22309582
SNP-1.23567205.	1	23568250	rdp1-pc3	Blink	whole	NH4+~0.3mM	3.34E-09	2	1	1	1	1	2	4	4	SNP-1.23512465.	SNP-1.23632307.	23513510	23633352	119.842	chr1:23513510-23633352
SNP-1.31773639.	1	31774684	rdp1-pc3	GLM	shoot	NO3-~3mM	1.71E-08	1	1	1	1	1	1	3	3	SNP-1.31703063.	SNP-1.31773639.	31704108	31774684	70.576	chr1:31704108-31774684
SNP-1.31871043.	1	31872088	rdp1-pc3	FarmCPU	shoot	NO3-~3mM	7.61E-08	1	1	1	1	1	1	22	22	SNP-1.31863382.	SNP-1.31938064.	31864427	31939109	74.682	chr1:31864427-31939109
SNP-1.32426521.	1	32427566	rdp1-pc3	GLM	shoot	NO3-~3mM	4.51E-08	1	1	1	1	1	1	46	46	SNP-1.32352099.	SNP-1.32499183.	32353144	32500228	147.084	chr1:32353144-32500228
SNP-1.32429792.	1	32430837	rdp1-pc3	GLM	shoot	NO3-~3mM	9.36E-08	1	1	1	1	1	1	46	46	SNP-1.32365873.	SNP-1.32503025.	32366918	32504070	137.152	chr1:32366918-32504070
SNP-1.32434424.	1	32435469	rdp1-pc3	GLM	shoot	NO3-~3mM	3.50E-08	1	1	1	1	1	1	49	49	SNP-1.32365873.	SNP-1.32507956.	32366918	32509001	142.083	chr1:32366918-32509001
SNP-1.32446379.	1	32447424	rdp1-pc3	GLM	shoot	NO3-~3mM	8.43E-08	1	1	1	1	1	1	47	47	SNP-1.32379963.	SNP-1.32514317.	32381008	32515362	134.354	chr1:32381008-32515362
SNP-1.32472807.	1	32473852	rdp1-pc3	GLM	shoot	NO3-~3mM	8.06E-08	1	1	1	1	1	1	45	45	SNP-1.32407085.	SNP-1.32536451.	32408130	32537496	129.366	chr1:32408130-32537496
SNP-1.32521478.	1	32522523	rdp1-pc3	GLM	shoot	NO3-~3mM	1.20E-07	1	1	1	1	1	1	26	26	SNP-1.32454642.	SNP-1.32550564.	32455687	32551609	95.922	chr1:32455687-32551609
SNP-1.32521844.	1	32522889	rdp1-pc3	GLM	shoot	NO3-~3mM	6.09E-08	1	1	1	1	1	1	26	26	SNP-1.32454642.	SNP-1.32550564.	32455687	32551609	95.922	chr1:32455687-32551609
SNP-1.32533989.	1	32535034	rdp1-pc3	GLM	shoot	NO3-~3mM	9.80E-08	1	1	1	1	1	1	25	25	SNP-1.32464275.	SNP-1.32550564.	32465320	32551609	86.289	chr1:32465320-32551609
SNP-1.42118658.	1	42119702	ind	Blink	shoot	NO3-~3mM	1.06E-08	1	1	1	1	1	1	7	7	SNP-1.42074336.	SNP-1.42169244.	42075380	42170289	94.909	chr1:42075380-42170289
SNP-1.42151304.	1	42152349	ind	FarmCPU	whole	NO3-~3mM	1.45E-09	1	1	1	1	1	1	6	6	SNP-1.42101185.	SNP-1.42169244.	42102229	42170289	68.06	chr1:42102229-42170289
SNP-1.7998083.	1	7999084	tej	Blink	shoot	NO3-~3mM	1.18E-11	1	1	1	1	1	1	3	3	SNP-1.7998083.	SNP-1.8039385.	7999084	8040386	41.302	chr1:7999084-8040386
SNP-10.1049073.	10	1050098	rdp1-pc3	FarmCPU	whole	NH4+~0.3mM	1.50E-08	1	1	1	1	1	1	4	4	SNP-10.1018072.	SNP-10.1116134.	1019097	1117159	98.062	chr10:1019097-1117159
SNP-11.17400181.	11	17866326	rdp1-pc3	GLM	shoot	NH4+~0.3mM	9.83E-09	5	2	1	2	2	2	80	26	SNP-11.17325320.	SNP-11.17468748.	17791465	17934891	143.426	chr11:17791465-17934891
SNP-11.17400181.	11	17866326	rdp1-pc3	GLM	shoot	NO3-~3mM	5.92E-09	5	1	1	2	2	2	80	27	SNP-11.17325431.	SNP-11.17474185.	17791576	17940328	148.752	chr11:17791576-17940328
SNP-11.17400181.	11	17866326	varind-pc0	GLM	shoot	NH4+~0.3mM	1.39E-07	5	2	1	1	1	1	80	27	SNP-11.17333019.	SNP-11.17446809.	17799164	17912952	113.788	chr11:17799164-17912952
SNP-11.17510595.	11	17976738	varind-pc0	GLM	shoot	NH4+~0.3mM	7.89E-08	1	1	1	1	1	1	17	17	SNP-11.17441308.	SNP-11.17583851.	17907451	18049994	142.543	chr11:17907451-18049994
SNP-11.17855733.	11	18321876	rdp1-pc3	GLM	root	NH4+~0.3mM	6.67E-08	1	1	1	1	1	1	22	22	SNP-11.17787010.	SNP-11.17917899.	18253152	18384040	130.888	chr11:18253152-18384040
SNP-11.28139858.	11	28663080	varind-pc0	Blink	whole	NH4+~3mM	1.41E-10	2	1	1	2	1	2	4	4	SNP-11.28139858.	SNP-11.28140666.	28663080	28663888	0.808	chr11:28663080-28663888
SNP-11.3569432.	11	3573530	rdp1-pc3	GLM	shoot	NO3-~3mM	9.82E-08	1	1	1	1	1	1	11	11	SNP-11.3559543.	SNP-11.3587269.	3563641	3591367	27.726	chr11:3563641-3591367
SNP-11.3573658.	11	3577756	rdp1-pc3	GLM	shoot	NO3-~3mM	7.27E-08	1	1	1	1	1	1	11	11	SNP-11.3559543.	SNP-11.3587269.	3563641	3591367	27.726	chr11:3563641-3591367
SNP-11.3581893.	11	3585991	rdp1-pc3	GLM	shoot	NO3-~3mM	1.22E-07	1	1	1	1	1	1	11	11	SNP-11.3559543.	SNP-11.3587269.	3563641	3591367	27.726	chr11:3563641-3591367
SNP-11.3801912.	11	3806011	ind	FarmCPU	whole	NO3-~3mM	2.34E-09	1	1	1	1	1	1	11	11	SNP-11.3789411.	SNP-11.3825735.	3793510	3829834	36.324	chr11:3793510-3829834
SNP-11.4430868.	11	4434967	rdp1-pc3	GLM	whole	NH4+~0.3mM	1.24E-07	1	1	1	1	1	1	46	46	SNP-11.4400372.	SNP-11.4501732.	4404471	4505831	101.36	chr11:4404471-4505831
SNP-11.4440755.	11	4444854	rdp1-pc3	GLM	whole	NH4+~0.3mM	9.89E-08	1	1	1	1	1	1	46	46	SNP-11.4400372.	SNP-11.4501732.	4404471	4505831	101.36	chr11:4404471-4505831
SNP-11.4441847.	11	4445946	rdp1-pc3	Blink	whole	NH4+~0.3mM	2.40E-08	5	1	2	1	1	3	93	46	SNP-11.4400372.	SNP-11.4501732.	4404471	4505831	101.36	chr11:4404471-4505831
SNP-11.4441847.	11	4445946	rdp1-pc3	GLM	shoot	NO3-~3mM	1.23E-07	5	1	1	2	2	2	93	47	SNP-11.4386430.	SNP-11.4501020.	4390529	4505119	114.59	chr11:4390529-4505119
SNP-11.4564931.	11	4569030	rdp1-pc3	GLM	shoot	NO3-~3mM	1.28E-07	1	1	1	1	1	1	21	21	SNP-11.4492512.	SNP-11.4609081.	4496611	4613180	116.569	chr11:4496611-4613180
SNP-11.4692813.	11	4696912	varind-pc0	Blink	whole	NH4+~10mM	5.17E-11	1	1	1	1	1	1	3	3	SNP-11.4680385.	SNP-11.4692813.	4684484	4696912	12.428	chr11:4684484-4696912
SNP-12.10224261.	12	10226850	rdp1-pc3	GLM	shoot	NO3-~3mM	5.52E-08	1	1	1	1	1	1	10	10	SNP-12.10165548.	SNP-12.10297653.	10168138	10300241	132.103	chr12:10168138-10300241
SNP-12.10224692.	12	10227281	rdp1-pc3	GLM	shoot	NO3-~3mM	6.35E-08	1	1	1	1	1	1	10	10	SNP-12.10165548.	SNP-12.10297653.	10168138	10300241	132.103	chr12:10168138-10300241
SNP-12.10402216.	12	10404804	rdp1-pc3	GLM	shoot	NO3-~3mM	2.57E-08	1	1	1	1	1	1	24	24	SNP-12.10384754.	SNP-12.10477012.	10387342	10479600	92.258	chr12:10387342-10479600
SNP-12.10406144.	12	10408732	rdp1-pc3	GLM	shoot	NO3-~3mM	1.05E-07	1	1	1	1	1	1	24	24	SNP-12.10384754.	SNP-12.10477012.	10387342	10479600	92.258	chr12:10387342-10479600
SNP-12.10414451.	12	10417039	rdp1-pc3	GLM	shoot	NO3-~3mM	4.68E-08	1	1	1	1	1	1	25	25	SNP-12.10384754.	SNP-12.10481284.	10387342	10483872	96.53	chr12:10387342-10483872
SNP-12.10418619.	12	10421207	rdp1-pc3	GLM	shoot	NO3-~3mM	9.74E-08	1	1	1	1	1	1	25	25	SNP-12.10384754.	SNP-12.10481284.	10387342	10483872	96.53	chr12:10387342-10483872
SNP-12.10900022.	12	10902657	rdp1-pc3	GLM	shoot	NO3-~3mM	6.46E-08	1	1	1	1	1	1	18	18	SNP-12.10844136.	SNP-12.10940620.	10846771	10943255	96.484	chr12:10846771-10943255
SNP-12.10901341.	12	10903976	rdp1-pc3	GLM	shoot	NO3-~3mM	1.68E-08	1	1	1	1	1	1	18	18	SNP-12.10844136.	SNP-12.10940620.	10846771	10943255	96.484	chr12:10846771-10943255
SNP-12.11266577.	12	11269242	rdp1-pc3	GLM	shoot	NO3-~3mM	1.86E-08	1	1	1	1	1	1	9	9	SNP-12.11222072.	SNP-12.11337482.	11224737	11340147	115.41	chr12:11224737-11340147
SNP-12.14173803.	12	14176464	rdp1-pc3	GLM	shoot	NO3-~3mM	9.61E-08	1	1	1	1	1	1	27	27	SNP-12.14105733.	SNP-12.14243146.	14108394	14245807	137.413	chr12:14108394-14245807
SNP-12.14243146.	12	14245807	rdp1-pc3	GLM	shoot	NO3-~3mM	1.31E-07	1	1	1	1	1	1	15	15	SNP-12.14169296.	SNP-12.14281927.	14171957	14284588	112.631	chr12:14171957-14284588
SNP-12.16379835.	12	16382540	rdp1-pc3	GLM	shoot	NO3-~3mM	1.31E-07	1	1	1	1	1	1	9	9	SNP-12.16312935.	SNP-12.16394600.	16315640	16397308	81.668	chr12:16315640-16397308
SNP-12.17009769.	12	17015816	rdp1-pc3	GLM	shoot	NH4+~0.3mM	3.22E-08	1	1	1	1	1	1	16	16	SNP-12.16993546.	SNP-12.17077288.	16999593	17083334	83.741	chr12:16999593-17083334
SNP-12.17031339.	12	17037386	rdp1-pc3	GLM	shoot	NH4+~0.3mM	2.13E-09	4	1	1	2	2	2	33	17	SNP-12.16993546.	SNP-12.17103056.	16999593	17109102	109.509	chr12:16999593-17109102
SNP-12.17031339.	12	17037386	rdp1-pc3	GLM	shoot	NO3-~3mM	9.20E-09	4	1	1	2	2	2	33	16	SNP-12.16993546.	SNP-12.17103056.	16999593	17109102	109.509	chr12:16999593-17109102
SNP-12.17040432.	12	17046479	rdp1-pc3	GLM	shoot	NH4+~0.3mM	3.34E-08	2	1	1	1	2	1	37	19	SNP-12.16993546.	SNP-12.17115137.	16999593	17121183	121.59	chr12:16999593-17121183
SNP-12.17040432.	12	17046479	rdp1-pc3	GLM	shoot	NO3-~3mM	1.13E-07	2	1	1	1	2	1	37	18	SNP-12.16993546.	SNP-12.17115137.	16999593	17121183	121.59	chr12:16999593-17121183
SNP-12.17054582.	12	17060628	rdp1-pc3	GLM	shoot	NH4+~0.3mM	2.40E-08	2	1	1	1	2	1	39	20	SNP-12.16993546.	SNP-12.17115654.	16999593	17121700	122.107	chr12:16999593-17121700
SNP-12.17054582.	12	17060628	rdp1-pc3	GLM	shoot	NO3-~3mM	3.80E-08	2	1	1	1	2	1	39	19	SNP-12.16993546.	SNP-12.17115654.	16999593	17121700	122.107	chr12:16999593-17121700
SNP-12.17077288.	12	17083334	rdp1-pc3	GLM	shoot	NH4+~0.3mM	1.06E-07	1	1	1	1	1	1	18	18	SNP-12.17009074.	SNP-12.17115654.	17015121	17121700	106.579	chr12:17015121-17121700
SNP-12.17103056.	12	17109102	rdp1-pc3	GLM	shoot	NH4+~0.3mM	3.10E-08	1	1	1	1	1	1	16	16	SNP-12.17029113.	SNP-12.17174196.	17035160	17180242	145.082	chr12:17035160-17180242
SNP-12.17115654.	12	17121700	rdp1-pc3	GLM	shoot	NH4+~0.3mM	7.39E-08	1	1	1	1	1	1	13	13	SNP-12.17054582.	SNP-12.17190330.	17060628	17196376	135.748	chr12:17060628-17196376
SNP-12.17234526.	12	17240572	rdp1-pc3	GLM	shoot	NH4+~0.3mM	5.31E-08	1	1	1	1	1	1	28	28	SNP-12.17174068.	SNP-12.17304247.	17180114	17310293	130.179	chr12:17180114-17310293
SNP-12.17254114.	12	17260160	rdp1-pc3	GLM	shoot	NH4+~0.3mM	3.94E-08	1	1	1	1	1	1	26	26	SNP-12.17190330.	SNP-12.17304247.	17196376	17310293	113.917	chr12:17196376-17310293
SNP-12.17297877.	12	17303923	rdp1-pc3	GLM	shoot	NH4+~0.3mM	3.31E-08	1	1	1	1	1	1	25	25	SNP-12.17232935.	SNP-12.17369654.	17238981	17375700	136.719	chr12:17238981-17375700
SNP-12.17889639.	12	17918206	rdp1-pc3	GLM	shoot	NH4+~0.3mM	4.23E-08	1	1	1	1	1	1	9	9	SNP-12.17881068.	SNP-12.17911954.	17909635	17940521	30.886	chr12:17909635-17940521
SNP-12.19323008.	12	19351539	rdp1-pc3	FarmCPU	shoot	NO3-~3mM	2.22E-10	1	1	1	1	1	1	6	6	SNP-12.19266424.	SNP-12.19396458.	19294955	19424989	130.034	chr12:19294955-19424989
SNP-12.19392224.	12	19420755	rdp1-pc3	FarmCPU	whole	NO3-~3mM	2.15E-08	1	1	1	1	1	1	8	8	SNP-12.19323008.	SNP-12.19450890.	19351539	19479421	127.882	chr12:19351539-19479421
SNP-12.19398463.	12	19426994	rdp1-pc3	Blink	shoot	NO3-~3mM	9.71E-08	1	1	1	1	1	1	7	7	SNP-12.19378167.	SNP-12.19450890.	19406698	19479421	72.723	chr12:19406698-19479421
SNP-12.19696742.	12	19725273	rdp1-pc3	FarmCPU	root	NH4+~0.3mM	3.08E-10	1	1	1	1	1	1	19	19	SNP-12.19636986.	SNP-12.19767780.	19665517	19796311	130.794	chr12:19665517-19796311
SNP-12.22326167.	12	22359729	rdp1-pc3	GLM	shoot	NO3-~3mM	6.64E-08	1	1	1	1	1	1	4	4	SNP-12.22260370.	SNP-12.22373852.	22293824	22407414	113.59	chr12:22293824-22407414
SNP-12.25852078.	12	25885685	rdp1-pc3	GLM	shoot	NO3-~3mM	1.36E-07	1	1	1	1	1	1	10	10	SNP-12.25807156.	SNP-12.25902204.	25840763	25935811	95.048	chr12:25840763-25935811
SNP-12.25853862.	12	25887469	rdp1-pc3	GLM	shoot	NH4+~0.3mM	4.19E-08	2	1	1	2	1	2	15	15	SNP-12.25780294.	SNP-12.25928815.	25813901	25962422	148.521	chr12:25813901-25962422
SNP-12.25890218.	12	25923825	rdp1-pc3	GLM	shoot	NH4+~0.3mM	5.96E-08	1	1	1	1	1	1	14	14	SNP-12.25847315.	SNP-12.25943028.	25880922	25976635	95.713	chr12:25880922-25976635
SNP-12.25901203.	12	25934810	rdp1-pc3	GLM	shoot	NH4+~0.3mM	6.73E-08	1	1	1	1	1	1	15	15	SNP-12.25847315.	SNP-12.25975085.	25880922	26008692	127.77	chr12:25880922-26008692
SNP-12.26718317.	12	26751920	varind-pc0	Blink	shoot	NH4+~0.3mM	4.35E-08	2	1	2	1	1	2	24	24	SNP-12.26644014.	SNP-12.26778918.	26677619	26812520	134.901	chr12:26677619-26812520
SNP-12.26864988.	12	26898590	rdp1-pc3	GLM	shoot	NH4+~0.3mM	5.17E-08	2	1	1	1	2	1	7	5	SNP-12.26823461.	SNP-12.26916937.	26857063	26950539	93.476	chr12:26857063-26950539
SNP-12.26914013.	12	26947615	ind	FarmCPU	shoot	NH4+~0.3mM	3.24E-13	1	1	1	1	1	1	23	23	SNP-12.26844156.	SNP-12.26972891.	26877758	27006493	128.735	chr12:26877758-27006493
SNP-12.9344535.	12	9347127	rdp1-pc3	GLM	shoot	NO3-~3mM	1.26E-07	1	1	1	1	1	1	23	23	SNP-12.9339466.	SNP-12.9392081.	9342058	9394673	52.615	chr12:9342058-9394673
SNP-12.9429918.	12	9432510	rdp1-pc3	GLM	shoot	NO3-~3mM	9.57E-08	1	1	1	1	1	1	23	23	SNP-12.9356928.	SNP-12.9499642.	9359520	9502234	142.714	chr12:9359520-9502234
SNP-2.13848075.	2	13853946	rdp1-pc3	GLM	shoot	NO3-~3mM	6.17E-08	1	1	1	1	1	1	8	8	SNP-2.13845536.	SNP-2.13849054.	13851407	13854925	3.518	chr2:13851407-13854925
SNP-3.16634593.	3	16635949	rdp1-pc3	FarmCPU	whole	NH4+~0.3mM	2.58E-09	1	1	1	1	1	1	38	38	SNP-3.16565618.	SNP-3.16657667.	16566974	16659023	92.049	chr3:16566974-16659023
SNP-3.26513032.	3	26519939	rdp1-pc3	GLM	shoot	NH4+~0.3mM	2.16E-08	1	1	1	1	1	1	4	4	SNP-3.26510500.	SNP-3.26513598.	26517407	26520505	3.098	chr3:26517407-26520505
SNP-3.28975774.	3	28982723	rdp1-pc3	FarmCPU	root	NH4+~0.3mM	4.46E-08	1	1	1	1	1	1	12	12	SNP-3.28905247.	SNP-3.29032137.	28912196	29039086	126.89	chr3:28912196-29039086
SNP-4.23554387.	4	23739531	rdp1-pc3	GLM	shoot	NO3-~3mM	6.23E-08	1	1	1	1	1	1	5	5	SNP-4.23542625.	SNP-4.23609796.	23727769	23794940	67.171	chr4:23727769-23794940
SNP-4.23589417.	4	23774561	rdp1-pc3	GLM	shoot	NO3-~3mM	7.18E-08	1	1	1	1	1	1	8	8	SNP-4.23542625.	SNP-4.23653846.	23727769	23838990	111.221	chr4:23727769-23838990
SNP-4.23687290.	4	23872433	rdp1-pc3	GLM	shoot	NH4+~0.3mM	1.03E-07	2	1	1	1	2	1	19	9	SNP-4.23630941.	SNP-4.23730960.	23816085	23916101	100.016	chr4:23816085-23916101
SNP-4.23687290.	4	23872433	rdp1-pc3	GLM	shoot	NO3-~3mM	3.71E-08	2	1	1	1	2	1	19	10	SNP-4.23630941.	SNP-4.23729461.	23816085	23914602	98.517	chr4:23816085-23914602
SNP-4.23792662.	4	23977805	rdp1-pc3	GLM	shoot	NH4+~0.3mM	4.73E-08	3	1	1	2	2	2	63	31	SNP-4.23719490.	SNP-4.23861993.	23904632	24047133	142.501	chr4:23904632-24047133
SNP-4.23792662.	4	23977805	rdp1-pc3	GLM	shoot	NO3-~3mM	2.27E-08	3	1	1	1	2	1	63	32	SNP-4.23719490.	SNP-4.23861993.	23904632	24047133	142.501	chr4:23904632-24047133
SNP-4.23818648.	4	24003791	rdp1-pc3	GLM	shoot	NO3-~3mM	1.18E-07	1	1	1	1	1	1	29	29	SNP-4.23764705.	SNP-4.23893594.	23949848	24078734	128.886	chr4:23949848-24078734
SNP-4.24425117.	4	24610256	varind-pc0	GLM	shoot	NH4+~0.3mM	3.52E-08	1	1	1	1	1	1	4	4	SNP-4.24395572.	SNP-4.24469966.	24580711	24655105	74.394	chr4:24580711-24655105
SNP-5.19292195.	5	19354712	rdp1-pc3	GLM	shoot	NH4+~0.3mM	7.90E-08	1	1	1	1	1	1	13	13	SNP-5.19266686.	SNP-5.19362404.	19329203	19424921	95.718	chr5:19329203-19424921
SNP-5.22290319.	5	22352879	varind-pc0	FarmCPU	whole	NH4+~0.3mM	4.91E-12	1	1	1	1	1	1	6	6	SNP-5.22290319.	SNP-5.22338269.	22352879	22400829	47.95	chr5:22352879-22400829
SNP-6.28299081.	6	28300080	rdp1-pc3	Blink	shoot	NH4+~10mM	2.20E-09	4	1	1	1	1	1	5	3	SNP-6.28299081.	SNP-6.28318066.	28300080	28319065	18.985	chr6:28300080-28319065
SNP-6.30443544.	6	30444543	rdp1-pc3	GLM	shoot	NO3-~3mM	1.37E-07	1	1	1	1	1	1	9	9	SNP-6.30421796.	SNP-6.30488401.	30422795	30489400	66.605	chr6:30422795-30489400
SNP-6.30759937.	6	30760936	rdp1-pc3	GLM	shoot	NO3-~3mM	1.30E-08	2	1	1	2	1	2	21	21	SNP-6.30704310.	SNP-6.30829367.	30705309	30830366	125.057	chr6:30705309-30830366
SNP-6.30996994.	6	30997993	rdp1-pc3	GLM	whole	NH4+~0.3mM	5.86E-08	4	1	1	2	2	2	13	3	SNP-6.30996994.	SNP-6.31057372.	30997993	31058371	60.378	chr6:30997993-31058371
SNP-6.30996994.	6	30997993	rdp1-pc3	GLM	shoot	NO3-~3mM	2.66E-08	4	1	1	2	2	2	13	10	SNP-6.30933816.	SNP-6.31057372.	30934815	31058371	123.556	chr6:30934815-31058371
SNP-6.31029893.	6	31030892	rdp1-pc3	GLM	whole	NH4+~0.3mM	1.26E-07	2	1	1	1	1	1	12	4	SNP-6.30996994.	SNP-6.31102312.	30997993	31103311	105.318	chr6:30997993-31103311
SNP-6.31029893.	6	31030892	rdp1-pc3	GLM	shoot	NO3-~3mM	6.46E-08	2	1	1	1	1	1	12	8	SNP-6.30958942.	SNP-6.31077941.	30959941	31078940	118.999	chr6:30959941-31078940
SNP-7.1170355.	7	1171356	rdp1-pc3	GLM	shoot	NH4+~0.3mM	9.55E-08	1	1	1	1	1	1	25	25	SNP-7.1099778.	SNP-7.1237643.	1100779	1238644	137.865	chr7:1100779-1238644
SNP-7.20806125.	7	20807119	rdp1-pc3	GLM	shoot	NH4+~0.3mM	3.28E-08	1	1	1	1	1	1	17	17	SNP-7.20734667.	SNP-7.20825058.	20735661	20826052	90.391	chr7:20735661-20826052
SNP-7.21107848.	7	21108842	rdp1-pc3	Blink	shoot	NH4+~0.3mM	3.72E-08	2	1	1	1	1	2	13	13	SNP-7.21047572.	SNP-7.21177386.	21048566	21178380	129.814	chr7:21048566-21178380
SNP-7.21152189.	7	21153183	rdp1-pc3	FarmCPU	whole	NH4+~0.3mM	3.80E-11	5	1	2	1	1	3	45	19	SNP-7.21107848.	SNP-7.21225847.	21108842	21226841	117.999	chr7:21108842-21226841
SNP-7.21152189.	7	21153183	rdp1-pc3	GLM	shoot	NH4+~10mM	1.03E-07	5	1	1	1	3	1	45	5	SNP-7.21134089.	SNP-7.21225847.	21135083	21226841	91.758	chr7:21135083-21226841
SNP-7.21152189.	7	21153183	rdp1-pc3	GLM	shoot	NO3-~3mM	5.31E-09	5	1	1	1	3	1	45	21	SNP-7.21107848.	SNP-7.21225847.	21108842	21226841	117.999	chr7:21108842-21226841
SNP-7.21214254.	7	21215248	rdp1-pc3	GLM	shoot	NH4+~0.3mM	1.23E-07	1	1	1	1	1	1	33	33	SNP-7.21146907.	SNP-7.21284142.	21147901	21285136	137.235	chr7:21147901-21285136
SNP-7.21231989.	7	21232983	rdp1-pc3	FarmCPU	root	NH4+~0.3mM	1.21E-08	1	1	1	1	1	1	35	35	SNP-7.21160444.	SNP-7.21306441.	21161438	21307435	145.997	chr7:21161438-21307435
SNP-7.21295835.	7	21296829	rdp1-pc3	GLM	shoot	NO3-~3mM	7.69E-08	1	1	1	1	1	1	25	25	SNP-7.21221439.	SNP-7.21316439.	21222433	21317433	95	chr7:21222433-21317433
SNP-7.21315332.	7	21316326	rdp1-pc3	GLM	shoot	NH4+~0.3mM	6.52E-08	3	1	1	1	2	1	45	27	SNP-7.21240519.	SNP-7.21316439.	21241513	21317433	75.92	chr7:21241513-21317433
SNP-7.21315332.	7	21316326	rdp1-pc3	GLM	shoot	NO3-~3mM	5.07E-09	3	1	1	2	2	2	45	18	SNP-7.21240519.	SNP-7.21316439.	21241513	21317433	75.92	chr7:21241513-21317433
SNP-7.21316294.	7	21317288	rdp1-pc3	GLM	shoot	NH4+~0.3mM	4.93E-08	2	1	1	1	2	1	43	26	SNP-7.21242167.	SNP-7.21316439.	21243161	21317433	74.272	chr7:21243161-21317433
SNP-7.21316294.	7	21317288	rdp1-pc3	GLM	shoot	NO3-~3mM	1.99E-08	2	1	1	1	2	1	43	17	SNP-7.21242605.	SNP-7.21316439.	21243599	21317433	73.834	chr7:21243599-21317433
SNP-8.11803106.	8	11804102	varind-pc0	FarmCPU	shoot	NH4+~0.3mM	2.01E-09	1	1	1	1	1	1	3	3	SNP-8.11776145.	SNP-8.11846361.	11777141	11847357	70.216	chr8:11777141-11847357
SNP-8.27557822.	8	27560537	rdp1-pc3	FarmCPU	whole	NO3-~3mM	2.03E-11	2	1	1	2	1	2	7	7	SNP-8.27482990.	SNP-8.27608409.	27485705	27611124	125.419	chr8:27485705-27611124
SNP-8.8817980.	8	8818977	rdp1-pc3	GLM	whole	NH4+~0.3mM	2.54E-08	3	1	1	2	1	2	5	3	SNP-8.8817980.	SNP-8.8837251.	8818977	8838248	19.271	chr8:8818977-8838248
SNP-9.17706078.	9	17707080	rdp1-pc3	FarmCPU	whole	NH4+~0.3mM	2.95E-09	1	1	1	1	1	1	3	3	SNP-9.17706078.	SNP-9.17729123.	17707080	17730125	23.045	chr9:17707080-17730125
